# Co-occurrence of Yersinia pestis and other zoonoses during European prehistory

**DOI:** 10.64898/2026.02.20.707102

**Authors:** Toni de-Dios, Biancamaria Bonucci, Jess Emma Thompson, Sofia Panella, Remi Barbieri, Marcel Keller, Tina Saupe, Sara Bernardini, Stefania Sasso, Madeleine Thirolle, Anu Solnik, Helja Kabral, Biancamaria Aranguren, Montserrat Sanz, Joan Daura, Carles Lalueza-Fox, Toomas Kivisild, Mait Metspalu, Meriam Guellil, Mary Anne Tafuri, John Robb, Christiana Lyn Scheib

## Abstract

The infection of humans by the causal agent of Plague, *Yersinia pestis*, has been attested as far back as 5,500 BP. Although the specific patho-mechanism and ultimate origin of the disease caused by these prehistoric genomes remains unclear, the bacterium spread through Europe, likely during the Late Neolithic to Bronze Age (LNBA). In this study, we analysed 9 genomic samples originating from 8 different human individuals dating to around 4950 cal BP from the site of *Grotta della Spinosa,* Tuscany, Italy. Metagenomic screening of these samples reveals one individual (GSP013) to be co-infected by *Yersinia pestis, Erysipelothrix rhusiopathiae,* and Hepatitis B virus (HBV). At least three further individuals from the site were infected with HBV, indicating its wider presence within the community. The phylogenetic placement of *Y. pestis* in GSP013 shows that this strain is closely related to the earliest LNBA Caucasus genomes of the bacterium, basal to later European diversity. This represents the earliest evidence of *Y. pestis* in the Italian peninsula (and Southern Europe more widely) to date, predating previously discovered genomes by at least 200 years. Furthermore, we retrieved 60 newly reported ancient genomes of *Erysipelothrix rhusiopathiae* and *Erysipelothrix tonsillarum* from animals and humans, dating back from 8,300 BP to 100 BP. Of these new genomes, 15 of which stem from individuals known to be infected by *Y. pestis*. This contributes to our understanding of *Y. pestis* transmission in prehistoric Europe and possible reservoirs, and offers insights into disease dynamics in communities during the 3rd millennium BCE.
