## Supplementary Table S1 for "Co-occurrence of Yersinia pestis and other zoonoses during European prehistory"

### Sheet: A - Archaeological Information
A - Individual Information
Lab ID	Sample ID	Archaeological context	Osteological sex	Age-at-death	Element	Extraction ID	Genome-wida data analysis	Presence of pathogens
utig-GSP001A	GSP001	US 4/5 F-G1	?M	Adult (18+)	Left temporal	GSP001A	TRUE	FALSE
utig-GSP002A	GSP002	US5 H3	?F	Adult (18+)	Left temporal	GSP002A	TRUE	FALSE
utig-GSP003A	GSP003	US8 L2 liv.II 24	?M	Adult (18+)	Left temporal	GSP003A	TRUE	FALSE
utig-GSP004A	GSP004	US8 I1 Liv.II cranium 199	?M	Mature adult (45-60)	Left temporal	GSP004A	TRUE	FALSE
utig-GSP005A	GSP005	US8 I1 Liv.II cranium 199	ND	Adolescent (12-18)	Left temporal	GSP005A	TRUE	TRUE
utig-GSP005B	GSP005	US8 I1 Liv.II cranium 199	ND	Adolescent (12-18)	Left temporal	GSP005B	TRUE	TRUE
utig-GSP006A	GSP006	US8 G+H1 liv. II	ND	Adult (18+)	Left temporal	GSP006A	TRUE	FALSE
utig-GSP011A	GSP011	US8 H1 44	ND	Middle adult (25-45)	Tooth 46	GSP011A	FALSE	TRUE
utig-GSP013A	GSP013	US8 G1 liv.III	ND	Adolescent (12-18)	Tooth 36	GSP013A	TRUE	TRUE
utig-GSP014B	GSP014	US8 B3 liv III 67	?M	Young-mid adult (25-35)	Tooth 36	GSP014B	FALSE	TRUE

### Sheet: B - Laboratory workflow
B - Laboratory workflow
Lab ID	Sample ID	Extraction ID	anatomical element	sample strategy	weight [mg]	lysis duration [total]	elution buffer [µl]	library input [µl]	Library Protocol	Library Information	Indexing Type	processed by	procession location	sequenced
utig-GSP001A	GSP001	GSP001A	petrous bone	petrous bone core	1568.6	3 days, 0:00:00	100	30	modified Meyer & Kirchner et al. 2010	Blunt-end repaired Heat, double-stranded	dual-indexing	Tina Saupe	aDNA laboratory, Institute of Genomics, University of Tartu (Estonia)	TRUE
utig-GSP002A	GSP002	GSP002A	petrous bone	petrous bone core	518.62	3 days, 0:00:00	100	30	modified Meyer & Kirchner et al. 2010	Blunt-end repaired Heat, double-stranded	dual-indexing	Tina Saupe	aDNA laboratory, Institute of Genomics, University of Tartu (Estonia)	TRUE
utig-GSP003A	GSP003	GSP003A	petrous bone	petrous bone core	380	3 days, 0:00:00	100	30	modified Meyer & Kirchner et al. 2010	Blunt-end repaired Heat, double-stranded	dual-indexing	Tina Saupe	aDNA laboratory, Institute of Genomics, University of Tartu (Estonia)	TRUE
utig-GSP004A	GSP004	GSP004A	petrous bone	petrous bone core	1352.8	3 days, 0:00:00	100	30	modified Meyer & Kirchner et al. 2010	Blunt-end repaired Heat, double-stranded	dual-indexing	Tina Saupe	aDNA laboratory, Institute of Genomics, University of Tartu (Estonia)	TRUE
utig-GSP005A	GSP005	GSP005A	petrous bone	petrous bone core	436.4	3 days, 0:00:00	100	30	modified Meyer & Kirchner et al. 2010	Blunt-end repaired Heat, double-stranded	dual-indexing	Tina Saupe	aDNA laboratory, Institute of Genomics, University of Tartu (Estonia)	TRUE
utig-GSP005B	GSP005	GSP005B	incus	incus	22.09	3 days, 0:00:00	100	30	modified Meyer & Kirchner et al. 2010	Blunt-end repaired Heat, double-stranded	dual-indexing	Tina Saupe	aDNA laboratory, Institute of Genomics, University of Tartu (Estonia)	TRUE
utig-GSP006A	GSP006	GSP006A	petrous bone	petrous bone core	1190.37	3 days, 0:00:00	100	30	modified Meyer & Kirchner et al. 2010	Blunt-end repaired Heat, double-stranded	dual-indexing	Tina Saupe	aDNA laboratory, Institute of Genomics, University of Tartu (Estonia)	TRUE
utig-GSP011A	GSP011	GSP011A	tooth	tooth root	303.91	3 days, 0:00:00	100	30	modified Meyer & Kirchner et al. 2010	Blunt-end repaired Heat, double-stranded	dual-indexing	Tina Saupe	aDNA laboratory, Institute of Genomics, University of Tartu (Estonia)	TRUE
utig-GSP013A	GSP013	GSP013A	tooth	tooth crown	1030.58	3 days, 0:00:00	100	30	modified Meyer & Kirchner et al. 2010	Blunt-end repaired Heat, double-stranded	dual-indexing	Tina Saupe	aDNA laboratory, Institute of Genomics, University of Tartu (Estonia)	TRUE
utig-GSP014B	GSP014	GSP014B	tooth	tooth root	33	3 days, 0:00:00	100	30	modified Meyer & Kirchner et al. 2010	Blunt-end repaired Heat, double-stranded	dual-indexing	Helja Kabral	aDNA laboratory, Institute of Genomics, University of Tartu (Estonia)	TRUE

### Sheet: C - Human Sequencing Informatio
C - Human Sequencing Information
Sample ID	Sequencing ID	Sequencing Technology	raw FASTQ reads	reads after trimming	reads mapping HG19 [MQ10]	duplicates	unique DNA reads	% Duplicates	% Unique Human	HG19 average coverage depth [x]	average read length MQ10	number of autosomal SNPs ('1240k' array)	number of autosomal SNPs (HO array)	mtDNA haplogroup	unique mtDNA reads [MQ10]	mtDNA depth of coverage [x]	mtDNA authencity	CI mtDNA authencity	Average C > T misincorporation in 1st 5 bp (5'-end)	Average G > A misincorporation in 1st 5 bp (3'-end)	Xchr based contamination	Nseqsauto (MQ10)	NchrX (MQ10)	NchrY (MQ10)	X/autosomal ratio	Y/autosomal ratio	assignment	Y chromosome coverage MQ10	Y chromosome haplotype estimation
GSP001	GSP001A-1-SG1-I	Paired End	14832336	12041060	2696728	58157	2638571	0.0215658	0.219131	0.0531	65	45737	23874	T2	912	3.35	0.927379	0.5515961-0.9922486	22.9905	22.7585	N/A	2271271	62445	6512	0.510138	0.139124	XY	0.017
GSP014	GSP014B-1-SG1-I	Paired End	24815469	19263870	1041136	184466	856670	0.177178	0.0444703	0.0151345	53	10757	5721	H2a2a	1159	3.46	0.933102	0.6721648-0.9900076	23.3981	22.2765	N/A	699744	19101	1873	0.506496	0.129883	XY	0.00401
GSP002	GSP002A-1-SG1-II	Single End	42148443	36251558	18915380	6785545	12129835	0.358732	0.334602	0.202	58	N/A	N/A	HV0+195	3961	13.4	0.997359	0.9553225-0.9995528	20.6238	20.1468	0.01482984-0.01854158	9771769	267629	26934	0.508182	0.133747	XY	0.0622	G2a2b2b1a1b1a2
GSP002	GSP002A-1-SG1-I	Paired End	18460809	15663012	8574810	176605	8398205	0.0205958	0.536181	0.151	59	N/A	N/A	HV0+195	2869	9.84	0.997411	0.9454989-0.9995792	20.8439	20.6388	N/A	7161900	197744	20126	0.512312	0.136359	XY	0.0472	G2
GSP003	GSP003A-1-SG1-I	Paired End	17759014	15974180	3292991	57539	3235452	0.0174732	0.202543	0.0536	54	40829	21103	H2a2	1441	4.6	0.957789	0.4822481-0.9933132	38.3841	38.373	N/A	2743246	76552	7780	0.517787	0.137616	XY	0.0169
GSP004	GSP004A-1-SG1-I+II	PE+SE	45788822	40938559	29530690	4960875	21177525	0.16799	0.5173	0.448	61	318152	164889	X2b	6098	22.5	0.992744	0.9690428-0.9994767	22.8632	21.9181	N/A	20082451	1086842	2134	1.00417	0.00515624	XX	N/A
GSP004	GSP004A-1-SG1-I	Paired End	22406215	19719009	14350146	333414	14016732	0.0232342	0.710823	0.264	61	N/A	N/A	X2b	3782	13.9	0.997411	0.9616085-0.9995583	23.0016	22.2197	N/A	11744648	639451	1258	1.01024	0.00519752	XX	N/A
GSP004	GSP004A-1-SG1-II	Single End	23382607	21219550	15180544	4627461	10553083	0.304828	0.497328	0.186	60	N/A	N/A	X2b	2906	10.4	0.987484	0.9405606-0.9985214	22.6708	21.48	N/A	8449295	453528	898	0.995962	0.00515716	XX	N/A
GSP005	GSP005A-1-SG1-I	Paired End	19235103	17943594	14091508	292589	13798919	0.0207635	0.769016	0.277	64	N/A	N/A	H	6095	23.2	0.999168	0.9819694-0.9998676	27.7773	27.393	N/A	11722666	639161	1404	1.01168	0.0058116	XX	N/A
GSP005	GSP005B-1-SG1-I	Paired End	16870385	14157991	9080036	152997	8927039	0.0168498	0.63053	0.127	48	N/A	N/A	H1n	5270	15	0.990486	0.944479-0.9989627	32.068	32.4196	N/A	7166053	380320	1000	0.984755	0.00677135	XX	N/A
GSP005	GSP005A-1-SG1-I+GSP005B-1-SG1-I	Paired End	36105488	32101585	23171544	3276687	19894857	0.14141	0.619747	0.403	54	N/A	N/A		9938	34.49	0.998996	0.9801261-0.9998107	29.3538	29.2313	N/A	18864273	1018248	2398	1.00155	0.00616828	XX	N/A
GSP006	GSP006A-1-SG1-I	Paired End	20055928	17249502	8054698	196830	7857868	0.0244367	0.455542	0.15	62	120062	61884	H1	2386	9.01	0.997433	0.9486831-0.9995318	28.1947	27.4785	N/A	6711980	185208	18803	0.511998	0.135935	XY	0.0469	I
GSP002	GSP002A-1-SG1-I+II	PE+SE	60609252	51914570	27490190	6962150	17376173	0.253259	0.334707	0.352	58	266835	139207	HV0+195	4139	21.8	0.998406	0.9713636-0.9997267	20.7187	20.3633	0.005101662-0.002772962	16859493	463607	46760	0.510228	0.134581	XY	0.109	G2a2b2b1a1b1a2
GSP013	GSP013A-1-SG1-I+II	PE+SE	125838055	106828525	42251046	14168579	28618829	0.335343	0.267895	0.434	55	N/A	N/A		11997	32.5	0.998895	0.978576-0.9998116	46.5996	46.5995	N/A	20196849	1074788	3020	0.130075	0.000955817	XX	N/A
GSP013	GSP013A-1-SG1-I	Paired End	48279534	20939598	9402568	352937	9049631	0.0375362	0.432178	0.118	44	N/A	N/A	H2a2a	3128	10.3	0.997422	0.9488875-0.9995746	46.0554	47.6382	N/A	7318464	393796	1060	0.998414	0.00703932	XX	N/A
GSP013	GSP013A-1-SG1-II	Paired End	104794523	91163699	40617699	14113620	26504079	0.347475	0.290731	0.321	55	N/A	N/A	H	9576	25.2	0.998615	0.9733582-0.9997751	46.74	46.59	N/A	20196849	1074788	3020	0.987412	0.00725569	XX	N/A
GSP005+GSP013	GSP005A-1-SG1-I+GSP005B-1-SG1-I+GSP013A-1-SG1-I+II	PE+SE	161943543	138930110	65422590	17054010	48368580	0.260675	0.34815	0.834	54	446962	232020		11721	41.16	0.999303	0.9869646-0.9998768	39.44	39.35	N/A	45885817	2460905	6372	0.99512	0.00673833	XX	N/A
GSP011	GSP011A-1-SG1-I	Paired End	45311398	18675941	121743	2943	118800	0.0241739	0.00636113	0.0016	45	1106	583	N/A	160	0.443	N/A	N/A	36.9759	38.1529	N/A	97798	2653	262	0.503346	0.258262	XY	0.000462

### Sheet: D - Pathogen Sequencing Informa
D - Pathogen Sequencing Information
Screening Data - Yersinia
Sample	Genome_Size	Raw_Reads	Reads_after_trimming	Reads_mapped_incl_dup	Reads_mapped_no_dup_Q1	duplicates	% duplicates	Unique_reads_Q30	Average Read length	GC %	Mean_Coverage_Depth (X)	Coverage_Breadth (%)	5bp_CtoT_avg_3pos
GSP001A	4829855	14832336	12368244	106	101	5	0.0471698	19	34	60.46	0.000133751	0.01	0
GSP002A	4829855	18460809	15781194	134	131	3	0.0223881	25	34	59.24	0.000175989	0.01	0.037037
GSP003A	4829855	17759014	16179771	148	146	2	0.0135135	18	33	62.08	0.000122985	0.01	0.047619
GSP004A	4829855	22406215	20238361	75	70	5	0.0666667	17	39	57.23	0.000137271	0.01	0
GSP005A	4829855	19235103	18634805	29	27	2	0.0689655	7	58	51.82	8.40605e-05	0.01	0.194444
GSP005B	4829855	16870385	13823340	152	147	5	0.0328947	41	33	54.97	0.000280133	0.02	0
GSP006A	4829855	20055928	17641950	136	124	12	0.0882353	24	38	59.68	0.000188826	0.01	0
GSP011A	4829855	22655699	17990298	353	337	16	0.0453258	68	34	60.07	0.000478689	0.03	0.110517
GPS013A	4829855	24139767	20335318	5110	4906	204	0.0399217	4425	43	42.16	0.0393956	3.89	0.32759
Capture Data
Organism	Genome_Size	Raw_Reads	Reads_after_trimming	Reads_mapped_incl_dup	Reads_mapped_no_dup_Q1	duplicates	% duplicates	Unique_reads_Q30	Average Read length	GC %	Mean_Coverage_Depth (X)	Coverage_Breadth	5bp_CtoT_avg_3pos
Yersinia pestis	4829855	13823693	12656611	4841626	329056	4512570	0.932036	308927	50	42.35	3.1981	80.84	0.346988
Hepatitis B	3182	13823693	12656611	163	38	125	0.766871	33	65	46.51	0.674104	27.84	0.122619
Erysipelothrix rhusiopathiae	1787941	13823693	12656611	1375	280	1095	0.796364	241	59	39.52	0.00795272	0.54	0.305614
