## Supplementary Table S5 for "Co-occurrence of Yersinia pestis and other zoonoses during European prehistory"

### Sheet: A - Samples
#IDUSed	ID	Site	Lat	Lon	Country	Host	C14	ID	calBP	Clade	Coinfection_Estatus	Publication
Reference	CO92	Reference	37	-121	USA_California	Human	1992	Reference	Modern	Modern	Y.pestis	Parkhill et al 2001
KZL002.A	KZL002	Kyzyl	48278	75356	Kazakhstan	Human	2500	KZL002	2736-2457_calBP	LNBA-	Y.pestis+E.tonsillarum	Andrades Valtueña et al 2022
GRH001.A	GRH001	Grushevskoe	45063	41.54	Russia_Caucasus	Human	2700	GRH001	2849-2761_calBP	LNBA-	Y.pestis	Andrades-Valtueña et al 2022
ARS007.B	ARS007	Arbulag_sum_Khövsgöl	49.65	99.72	Mongolia	Human	3000	ARS007	3288-3006_calBP	LNBA-	Y.pestis	Andrades-Valtueña et al 2022
I2470	I2470	Dolmen_El_Sotillo	42573	-2621	Spain	Human	3100	I2470	3361-3181_calBP	LNBA+	Y.pestis	Andrades-Valtueña et al 2022
OOH003.A	OOH003	Oberottmarshausen	48233	10861	Germany	Human	3300	OOH003	3586-3447_calBP	LNBA-	Y.pestis	Andrades-Valtueña et al 2022
RISE505-Metagenome	RISE505	Kytmanovo	53456	85447	Russia_Altai	Human	3400	RISE505	3696-3576_calBB	LNBA-	Y.pestis	Rasmussen et al 2015
KLE048.A	KLE048	Kleinaitingen	48218	10846	Germany	Human	3400	KLE048	3818-3586_calBP	LNBA-	Y.pestis+E.tonsillarum	Andrades Valtueña et al 2022
RT5	RT5	Mikhailovsky_II_burial_site	53.2	50.2	Russia_Samara	Human	3500	RT5	3868-3704_calBP	LNBA+	Y.pestis	Spyrou et al 2019
MIB054	MIB054	Mikulovice	49992	15777	Czechia	Human	3600	MIB054	3899-3730_calBP	LNBA-	Y.pestis	Andrades-Valtueña et al 2022
Post6	6Post	Haunstetten_Postillionstrasse_6	48308	10893	Germany	Human	3600	6Post	3957-3832_calBP	LNBA-	Y.pestis+E.rhusiopathiae	Andrades Valtueña et al 2017
RISE139-Metagenome	RISE139	Chociwel	50796	17094	Poland	Human	3600	RISE139	4100-3900_calBP	LNBA-	Y.pestis+E.rhusiopathiae	Rasmussen et al 2015
CHC004.A	CHC004	Chociwel	50796	17094	Poland	Human	3600	CHC004	4085-3873_calBP	LNBA-	Y.pestis	Andrades Valtueña et al 2022
1343UnTal85	1343UnTal85	Haunstetten_Unterer_Talweg_85	48318	10891	Germany	Human	3800	1343UnTal85	4346-4098_calBP	LNBA-	Y.pestis	Andrades Valtueña et al 2017
HOP001.A	HOP001	Hostivice-Palouky	50.08	14281	Czechia	Human	3800	HOP001	4405-4152_calBP	LNBA-	Y.pestis	Andrades-Valtueña et al 2022
KLZ001.A	KLZ001	Kaluzhnyy_1	44848	42219	Russia_Caucasus	Human	3800	KLZ001	4243-4091_calBP	LNBA-	Y.pestis	Andrades-Valtueña et al 2022
KLE031.A	KLE031	Kleinaitingen	48218	10846	Germany	Human	3900	KLE031	3959-3720_calBP	LNBA-	Y.pestis+E.rhusiopathiae	Andrades Valtueña et al 2022
VEL003.B	VEL003	Velešovice	49178	16848	Czechia	Human	4000	VEL003	4516-4297_calBP	LNBA-	Y.pestis	Andrades-Valtueña et al 2022
C10098.Capture	C10098	Charterhouse_Warren_Mendip_Hills_Somerset	51299	-2715	United_Kingdom	Human	4000	C10098	4145-3910_calBP	LNBA-	Y.pestis	Swali et al 2023
KunilaII	KunilaII	Kunila	58616	23796	Estonia	Human	4000	KunilaII	4524-4290_calBP	LNBA-	Y.pestis	Andrades Valtueña et al 2017
Gyvakarai1	Gyvakarai1	Gyvakarai	55913	24.89	Lithuania	Human	4000	Gyvakarai1	4571-4422_calBP	LNBA-	Y.pestis	Andrades Valtueña et al 2017
C10091	C10091	Charterhouse_Warren_Mendip_Hills_Somerset	51299	-2715	United_Kingdom	Human	4000	C10091	4300-3700_calBP	LNBA-	Y.pestis+E.tonsillarum	Swali et al 2023
GRS004.A	GRS004	Großstorkwitz	51189	12267	Germany	Human	4100	GRS004	4800-4524_calBP	LNBA-	Y.pestis	Andrades-Valtueña et al 2022
HGC009.YP	HGC009	Hagios_Charalambos_cave_Crete	35177	25444	Greece	Human	4100	HGC009	3986-3859_calBB	LNBA-	Y.pestis+E.rhusiopathiae+Senterica	Neumann et al 2022
VLI092.A	VLI092	Vlineves	50373	14449	Czechia	Human	4200	VLI092	4832-4619_calBP	LNBA-	Y.pestis	Andrades-Valtueña et al 2022
KNK001.A	KNK001	Krasnogvardeyskoe	45825	41582	Russia_Caucasus	Human	4200	KNK001	4827-4585_calBP	LNBA-	Y.pestis	Andrades-Valtueña et al 2022
GEN72	GEN72	Beli_Manastir-Popova_zemlja	45.77	18.61	Croatia	Human	4200	GEN72	4833-4592_calBP	LNBA-	Y.pestis	Andrades Valtueña et al 2017
RISE509-Metagenome	RISE509	Bateni	54584	90775	Russia_Altai	Human	4200	RISE509	4837-4627_calBB	LNBA-	Y.pestis	Rasmussen et al 2015
RK1001	RK1001	Rasshevatskiy	45569	41.03	Russia_Caucasus	Human	4200	RK1001	4828-4622_calBP	LNBA-	Y.pestis	Andrades Valtueña et al 2017
I5884	I5884	Dereivka_I	48.91	33.76	Ukraine	Human	4200	I5884	4840-4646_calBP	LNBA-	Y.pestis	Andrades-Valtueña et al 2022
HOP004.A	HOP004	Hostivice-Palouky	50.08	14281	Czechia	Human	4300	HOP004	4400-4100_calBP	LNBA-	Y.pestis	Andrades-Valtueña et al 2022
GSP013A	GSP013A	Grotta_della_Spinosa	42948	11891	Italy	Human	4371	GSP013A	4970-4870_calBP	LNBA-	Y.pestis+E.rhusiopathiae	This publication
GLZ002.A	GLZ002	Glazkovskoe_Predmestie_Site	52279	104251	Russia_Altai	Human	4400	GLZ002	4518-4300_calBP	LNBA-	Y.pestis	Andrades-Valtueña et al 2022
GLZ001.A	GLZ001	Glazkovskoe_Predmestie_Site	52279	104251	Russia_Altai	Human	4600	GLZ001	4788-4445_calBP	LNBA-	Y.pestis	Andrades-Valtueña et al 2022
FRA020	FRA020	Frälsegården_passage_grave	58164	13457	Sweden	Human	5000	FRA020	5100-4900_calBP	Neolithic	Y.pestis	Seersholm et al 2024
FRA005	FRA005	Frälsegården_passage_grave	58164	13457	Sweden	Human	5000	FRA005	5100-4900_calBP	Neolithic	Y.pestis+E.rhusiopathiae	Seersholm et al 2024
FRA013	FRA013	Frälsegården_passage_grave	58164	13457	Sweden	Human	5000	FRA013	5100-4900_calBP	Neolithic	Y.pestis+Y.enterocolitica	Seersholm et al 2024
Warburg_1	Warburg1	Warburg1	51.5	9.17	Germany	Human	5050	Warburg_1	5291-4979_calBP	Neolithic	Y.pestis	Susat et al 2024
RV20391	RV2039	Riņņukalns	57793	25153	Latvia	Human	5200	RV2039	5300-5050_calBP	Mesolithic	Y.pestis+E.tonsillarum	Susat et al 2021
IP32881	IP32881	IP32881	NA	NA	Switzerland	Monkey	1900/2008	IP32881	Modern	Pseudotuberculosis	Y.pseudotuberculosis	Chain et al 2004
FRA102	FRA102	Frälsegården_passage_grave	58164	13457	Sweden	Human	5000	FRA020	5100-4900_calBP	Neolithic	Y.pestis	Seersholm et al 2024

### Sheet: B - Virulence Genes
Reference	Start	End	Gene name
Chromosome: gi|16120353|ref|NC_003143.1|	141977	144292	feoB
Chromosome: gi|16120353|ref|NC_003143.1|	144384	144611	feoA
Chromosome: gi|16120353|ref|NC_003143.1|	168470	169285	dam
Chromosome: gi|16120353|ref|NC_003143.1|	173653	174459	nirC
Chromosome: gi|16120353|ref|NC_003143.1|	195126	195758	crp/YPO0175
Chromosome: gi|16120353|ref|NC_003143.1|	358526	359962	YPO0348
Chromosome: gi|16120353|ref|NC_003143.1|	403049	405112	YPO0387
Chromosome: gi|16120353|ref|NC_003143.1|	405109	406425	YPO0388
Chromosome: gi|16120353|ref|NC_003143.1|	407047	407310	YPO0389/YPO0392a
Chromosome: gi|16120353|ref|NC_003143.1|	407449	408774	YPO0391
Chromosome: gi|16120353|ref|NC_003143.1|	408824	409546	YPO0392
Chromosome: gi|16120353|ref|NC_003143.1|	409656	410891	YPO0393
Chromosome: gi|16120353|ref|NC_003143.1|	411235	411522	YPO0394
Chromosome: gi|16120353|ref|NC_003143.1|	411724	411921	YPO0394a
Chromosome: gi|16120353|ref|NC_003143.1|	412139	413551	YPO0396
Chromosome: gi|16120353|ref|NC_003143.1|	445439	446611	hmsT
Chromosome: gi|16120353|ref|NC_003143.1|	531628	532371	YPO0498
Chromosome: gi|16120353|ref|NC_003143.1|	892176	893687	gspE/YPO0815
Chromosome: gi|16120353|ref|NC_003143.1|	949858	950376	YPO0862
Chromosome: gi|16120353|ref|NC_003143.1|	1020337	1022316	speA
Chromosome: gi|16120353|ref|NC_003143.1|	1061095	1063257	speC
Chromosome: gi|16120353|ref|NC_003143.1|	1266799	1267131	YPO1119
Chromosome: gi|16120353|ref|NC_003143.1|	1267263	1267664	YPO1120
Chromosome: gi|16120353|ref|NC_003143.1|	1351495	1353801	YPO1201
Chromosome: gi|16120353|ref|NC_003143.1|	1461102	1461746	psaE
Chromosome: gi|16120353|ref|NC_003143.1|	1461743	1462231	psaF
Chromosome: gi|16120353|ref|NC_003143.1|	1462776	1463252	psaA
Chromosome: gi|16120353|ref|NC_003143.1|	1463379	1464200	psaB
Chromosome: gi|16120353|ref|NC_003143.1|	1464242	1466755	psaC
Chromosome: gi|16120353|ref|NC_003143.1|	1565168	1566262	YadBC/YPO1387
Chromosome: gi|16120353|ref|NC_003143.1|	1566262	1568130	YadBC/YPO1388
Chromosome: gi|16120353|ref|NC_003143.1|	1704058	1704900	YPO1501
Chromosome: gi|16120353|ref|NC_003143.1|	1858457	1859911	phoQ
Chromosome: gi|16120353|ref|NC_003143.1|	1859917	1860588	phoP
Chromosome: gi|16120353|ref|NC_003143.1|	1887422	1888132	mgtC
Chromosome: gi|16120353|ref|NC_003143.1|	1888533	1891232	mgtB
Chromosome: gi|16120353|ref|NC_003143.1|	2038682	2042350	inv
Chromosome: gi|16120353|ref|NC_003143.1|	2140840	2142861	fyuA/psn
Chromosome: gi|16120353|ref|NC_003143.1|	2140840	2169669	high_pathogenicity_island
Chromosome: gi|16120353|ref|NC_003143.1|	2142992	2144569	irp5/ybtE
Chromosome: gi|16120353|ref|NC_003143.1|	2144573	2145376	irp4/ybtT
Chromosome: gi|16120353|ref|NC_003143.1|	2145373	2146473	irp3/ybtU
Chromosome: gi|16120353|ref|NC_003143.1|	2146470	2155961	irp1
Chromosome: gi|16120353|ref|NC_003143.1|	2156049	2162156	irp2
Chromosome: gi|16120353|ref|NC_003143.1|	2162347	2163306	ybtA
Chromosome: gi|16120353|ref|NC_003143.1|	2163473	2165275	irp6/ybtP
Chromosome: gi|16120353|ref|NC_003143.1|	2165262	2167064	irp7/ybtQ
Chromosome: gi|16120353|ref|NC_003143.1|	2167057	2168337	irp8/ybtX
Chromosome: gi|16120353|ref|NC_003143.1|	2168365	2169669	ybtS
Chromosome: gi|16120353|ref|NC_003143.1|	2183470	2184792	RipA/YPO1926
Chromosome: gi|16120353|ref|NC_003143.1|	2213406	2215874	hmsH
Chromosome: gi|16120353|ref|NC_003143.1|	2215887	2217908	hmsF
Chromosome: gi|16120353|ref|NC_003143.1|	2217898	2219232	hmsR
Chromosome: gi|16120353|ref|NC_003143.1|	2219229	2219696	hmsS
Chromosome: gi|16120353|ref|NC_003143.1|	2221367	2221645	YPO1956
Chromosome: gi|16120353|ref|NC_003143.1|	2240953	2241720	YPO1973/hutC
Chromosome: gi|16120353|ref|NC_003143.1|	2254897	2257189	YPO1986-YPO1987
Chromosome: gi|16120353|ref|NC_003143.1|	2337508	2338293	znuB
Chromosome: gi|16120353|ref|NC_003143.1|	2338290	2339048	znuC
Chromosome: gi|16120353|ref|NC_003143.1|	2339124	2340080	znuA
Chromosome: gi|16120353|ref|NC_003143.1|	2341684	2342646	msbB
Chromosome: gi|16120353|ref|NC_003143.1|	2366293	2366553	YPO2087
Chromosome: gi|16120353|ref|NC_003143.1|	2366853	2367497	YPO2088
Chromosome: gi|16120353|ref|NC_003143.1|	2367596	2368024	YPO2089
Chromosome: gi|16120353|ref|NC_003143.1|	2368098	2368703	YPO2090
Chromosome: gi|16120353|ref|NC_003143.1|	2368704	2369093	YPO2091
Chromosome: gi|16120353|ref|NC_003143.1|	2369364	2369927	YPO2093
Chromosome: gi|16120353|ref|NC_003143.1|	2370557	2403216	YPO2096-YPO2135
Chromosome: gi|16120353|ref|NC_003143.1|	2446376	2447722	Ugd/YPO2174
Chromosome: gi|16120353|ref|NC_003143.1|	2537797	2538729	YPO2258
Chromosome: gi|16120353|ref|NC_003143.1|	2554658	2555065	filamentous_prophage1
Chromosome: gi|16120353|ref|NC_003143.1|	2555162	2555584	filamentous_prophage2
Chromosome: gi|16120353|ref|NC_003143.1|	2555780	2556832	filamentous_prophage3
Chromosome: gi|16120353|ref|NC_003143.1|	2556844	2557161	filamentous_prophage4
Chromosome: gi|16120353|ref|NC_003143.1|	2557164	2557415	filamentous_prophage5
Chromosome: gi|16120353|ref|NC_003143.1|	2557412	2557684	filamentous_prophage6
Chromosome: gi|16120353|ref|NC_003143.1|	2557749	2559461	filamentous_prophage7
Chromosome: gi|16120353|ref|NC_003143.1|	2559474	2559761	filamentous_prophage8
Chromosome: gi|16120353|ref|NC_003143.1|	2559765	2560790	filamentous_prophage9
Chromosome: gi|16120353|ref|NC_003143.1|	2560790	2562034	filamentous_prophage10
Chromosome: gi|16120353|ref|NC_003143.1|	2643501	2643860	pspC
Chromosome: gi|16120353|ref|NC_003143.1|	2643860	2644087	pspB
Chromosome: gi|16120353|ref|NC_003143.1|	2644249	2644914	pspA
Chromosome: gi|16120353|ref|NC_003143.1|	2666674	2667105	rovA/slyA
Chromosome: gi|16120353|ref|NC_003143.1|	2691297	2691533	lpp
Chromosome: gi|16120353|ref|NC_003143.1|	2738739	2739710	yfeA
Chromosome: gi|16120353|ref|NC_003143.1|	2739707	2740597	yfeB
Chromosome: gi|16120353|ref|NC_003143.1|	2740597	2741481	yfeC
Chromosome: gi|16120353|ref|NC_003143.1|	2741478	2742371	yfeD
Chromosome: gi|16120353|ref|NC_003143.1|	2748512	2749126	rcsA
Chromosome: gi|16120353|ref|NC_003143.1|	2769322	2769654	YPO2469
Chromosome: gi|16120353|ref|NC_003143.1|	2786419	2790115	YPO2487-YPO2489
Chromosome: gi|16120353|ref|NC_003143.1|	2809281	2810771	rbsA
Chromosome: gi|16120353|ref|NC_003143.1|	2960480	2963141	NghA
Chromosome: gi|16120353|ref|NC_003143.1|	2996498	2997461	ureD
Chromosome: gi|16120353|ref|NC_003143.1|	3009738	3011381	pgm
Chromosome: gi|16120353|ref|NC_003143.1|	3061203	3061550	YPO2729
Chromosome: gi|16120353|ref|NC_003143.1|	3062324	3064363	YPO2731
Chromosome: gi|16120353|ref|NC_003143.1|	3125064	3126980	yapC
Chromosome: gi|16120353|ref|NC_003143.1|	3220231	3222651	YPO2884
Chromosome: gi|16120353|ref|NC_003143.1|	3248080	3248628	ail
Chromosome: gi|16120353|ref|NC_003143.1|	3402002	3404908	YPO3046-YPO3047
Chromosome: gi|16120353|ref|NC_003143.1|	3406449	3408218	YPO3049
Chromosome: gi|16120353|ref|NC_003143.1|	3527637	3528593	cyoA
Chromosome: gi|16120353|ref|NC_003143.1|	3528598	3530589	cyoB
Chromosome: gi|16120353|ref|NC_003143.1|	3530579	3531193	cyoC
Chromosome: gi|16120353|ref|NC_003143.1|	3531193	3531525	cyoD
Chromosome: gi|16120353|ref|NC_003143.1|	3531536	3532426	cyoE
Chromosome: gi|16120353|ref|NC_003143.1|	3564352	3565671	brnQ
Chromosome: gi|16120353|ref|NC_003143.1|	3608676	3609257	gmhA
Chromosome: gi|16120353|ref|NC_003143.1|	3774353	3775798	HtrA
Chromosome: gi|16120353|ref|NC_003143.1|	3988782	3989768	YrbH
Chromosome: gi|16120353|ref|NC_003143.1|	4012390	4015923	vasK/YPO3603
Chromosome: gi|16120353|ref|NC_003143.1|	4485558	4488770	yapE
Chromosome: gi|16120353|ref|NC_003143.1|	4504006	4506192	yhjK
pCD1: gi|16082691|ref|NC_003131.1|	3600	4259	yopE
pCD1: gi|16082691|ref|NC_003131.1|	11562	12110	yopK/yopQ
pCD1: gi|16082691|ref|NC_003131.1|	12610	13578	yopT
pCD1: gi|16082691|ref|NC_003131.1|	16336	17565	yopM
pCD1: gi|16082691|ref|NC_003131.1|	19294	20214	yopD
pCD1: gi|16082691|ref|NC_003131.1|	20233	21438	yopB
pCD1: gi|16082691|ref|NC_003131.1|	21935	22915	lcrV
pCD1: gi|16082691|ref|NC_003131.1|	22917	23204	lcrG
pCD1: gi|16082691|ref|NC_003131.1|	23246	23686	lcrR
pCD1: gi|16082691|ref|NC_003131.1|	23683	25797	yscV
pCD1: gi|16082691|ref|NC_003131.1|	25784	26128	yscY
pCD1: gi|16082691|ref|NC_003131.1|	26125	26493	yscX
pCD1: gi|16082691|ref|NC_003131.1|	26490	26861	sycN
pCD1: gi|16082691|ref|NC_003131.1|	26848	27126	tyeA
pCD1: gi|16082691|ref|NC_003131.1|	27107	27988	lcrE
pCD1: gi|16082691|ref|NC_003131.1|	28186	29505	yscN
pCD1: gi|16082691|ref|NC_003131.1|	29502	29966	yscO
pCD1: gi|16082691|ref|NC_003131.1|	29966	31333	yscP
pCD1: gi|16082691|ref|NC_003131.1|	31330	32253	yscQ
pCD1: gi|16082691|ref|NC_003131.1|	32250	32903	yscR
pCD1: gi|16082691|ref|NC_003131.1|	32905	33171	yscS
pCD1: gi|16082691|ref|NC_003131.1|	33168	33953	yscT
pCD1: gi|16082691|ref|NC_003131.1|	33953	35017	yscU
pCD1: gi|16082691|ref|NC_003131.1|	35593	35988	virG
pCD1: gi|16082691|ref|NC_003131.1|	36112	36927	virF
pCD1: gi|16082691|ref|NC_003131.1|	37330	37743	yscB
pCD1: gi|16082691|ref|NC_003131.1|	37749	39572	yscC
pCD1: gi|16082691|ref|NC_003131.1|	41291	41638	yscG
pCD1: gi|16082691|ref|NC_003131.1|	41635	42132	yopR
pCD1: gi|16082691|ref|NC_003131.1|	42133	42480	lcrO
pCD1: gi|16082691|ref|NC_003131.1|	42487	43221	ylpB
pCD1: gi|16082691|ref|NC_003131.1|	43221	43850	yscK
pCD1: gi|16082691|ref|NC_003131.1|	43796	44461	yscL
pCD1: gi|16082691|ref|NC_003131.1|	47122	48528	yopH
pCD1: gi|16082691|ref|NC_003131.1|	50211	51077	yopJ
pCD1: gi|16082691|ref|NC_003131.1|	51473	53671	ypkA
pCD1: gi|16082691|ref|NC_003131.1|	60565	61868	yadA%27
pMT1: gi|16082781|ref|NC_003134.1|	45098	45742	YPMT1.43c
pMT1: gi|16082781|ref|NC_003134.1|	66212	67609	YPMT1.66c
pMT1: gi|16082781|ref|NC_003134.1|	74447	76210	ymt
pMT1: gi|16082781|ref|NC_003134.1|	82567	83343	caf1M
pMT1: gi|16082781|ref|NC_003134.1|	83368	85869	caf1A
pMT1: gi|16082781|ref|NC_003134.1|	85950	86462	F1 capsule
pPCP1: gi|16082679|ref|NC_003132.1|	6665	7603	pla

### Sheet: C - Virulence Genes coverage Pe
chromosome	type	start	end	gene	1343UnTal85	ARS007.B	C10091	C10098.Capture	CHC004.A	FRA005	FRA013	FRA020	GLZ002.A	GRH001.A	GRS004.A	GSP013A	Gyvakarai1	HG009.YP	HOP001.A	HOP004.A	I2470	I5884	IP32881_YPt	KLE031.A	KLE048.A	KLZ001.A	KNK001.A	KZL002.A	MIB054.C	MIB054.D	OOH003.A	Post6	RISE505-Metagenome	RISE509-Metagenome	RK1001	RT5	RV20391	VEL003.A	VLI092.A	Warburg_1	KunilaII
NC_003143.1	chromosome	141977	144292	feoB	1	0.981858	0.892441	0.559827	1	0.943844	0.924838	0.828078	1	0.988769	1	0.79568	1	1	1	1	1	1	1	0.997408	1	1	1	1	0.99568	1	0.996976	0.999136	1	1	0.937365	1	0.996544	0.989201	1	1	0.963283
NC_003143.1	chromosome	144384	144611	feoA	1	0.982379	0.854626	0.259912	1	0.986784	0.986784	0.61674	1	1	1	0.9163	1	1	1	1	1	1	1	1	1	1	1	1	1	1	1	1	1	1	1	1	1	1	1	1	1
NC_003143.1	chromosome	168470	169285	dam	1	1	0.955828	0.791411	1	0.958282	0.993865	0.828221	1	1	1	0.887117	1	1	1	1	1	1	1	1	1	1	1	1	1	1	1	1	1	1	0.968098	1	0.959509	0.973006	1	1	1
NC_003143.1	chromosome	173653	174459	nirC	1	0.957816	0.894541	0.584367	1	0.990074	0.870968	0.627792	1	0.996278	1	0.781638	1	1	1	1	1	1	1	1	1	1	1	1	1	1	1	0.980149	1	1	0.968983	1	1	0.98139	1	1	0.987593
NC_003143.1	chromosome	195126	195758	crp/YPO0175	1	1	0.947785	0.920886	1	0.958861	1	0.935127	1	1	1	0.947785	0.988924	1	1	1	1	1	1	1	1	1	1	1	1	1	1	0.981013	1	1	0.974684	1	1	1	1	1	1
NC_003143.1	chromosome	358526	359962	YPO0348	1	0.994429	0.929666	0.735376	0.998607	0.983287	0.961699	0.853064	1	0.993036	1	0.880223	1	1	1	1	0.998607	0.999304	1	1	1	1	0.993733	1	1	1	1	1	1	1	0.978412	1	1	0.99234	1	1	0.980501
NC_003143.1	chromosome	403049	405112	YPO0387	1	0.988367	0.920019	0.697043	1	0.977702	0.967038	0.904508	0.991275	0.989821	1	0.930199	0.997576	1	1	1	0.996607	1	0	1	1	1	0.997092	1	1	1	1	0.969462	1	1	0.980611	1	0.942317	1	1	1	0.998546
NC_003143.1	chromosome	405109	406425	YPO0388	1	0.99772	0.960486	0.720365	1	0.974924	0.929331	0.858663	1	0.967325	1	0.933891	1	1	1	1	0.996201	0.996201	0	1	1	1	1	1	1	1	1	0.974924	1	1	0.978723	1	0.984043	0.991641	1	1	0.950608
NC_003143.1	chromosome	407047	407310	YPO0389/YPO0392a	1	1	0.885932	0.669202	1	1	0.939164	0.768061	1	0.954373	1	0.855513	0.984791	1	1	1	1	1	0	1	1	1	1	1	1	1	1	0.996198	1	1	0.96578	1	1	0.996198	1	1	0.977186
NC_003143.1	chromosome	407449	408774	YPO0391	1	0.900377	0.994717	0.987924	0.883774	0.970566	0.999245	0.984151	0.893585	0.993208	0.983396	0.969811	1	0.967547	0.972075	0.999245	0.806792	0.96	0	0.8	0.861132	0.920755	0.899623	0.982641	0.935094	0.977359	0.993962	0.989434	0.981887	1	0.680755	0.989434	0.893585	0.906415	0.989434	1	0.999245
NC_003143.1	chromosome	408824	409546	YPO0392	1	0.944598	0.998615	0.965374	0.891967	1	1	0.966759	0.907202	0.977839	0.944598	0.966759	1	0.968144	0.966759	0.998615	0.939058	1	0	0.736842	0.932133	0.99446	0.864266	0.979224	0.948754	0.98615	1	1	1	1	0.67313	1	0.860111	0.883656	1	1	1
NC_003143.1	chromosome	409656	410891	YPO0393	1	0.908502	0.981376	0.960324	0.806478	0.966802	0.998381	0.974899	0.889069	0.939271	0.910931	0.920648	0.997571	0.877733	0.896356	0.963563	0.834008	0.845344	0	0.821862	0.821053	0.848583	0.797571	0.895547	0.804049	0.944939	1	0.964372	1	0.969231	0.625911	0.993522	0.936032	0.859109	0.955466	1	0.929555
NC_003143.1	chromosome	411235	411522	YPO0394	1	0.944251	1	0.630662	0.993031	0.919861	0.940767	0.508711	1	1	1	0.867596	1	1	1	1	1	1	0	1	1	1	1	1	1	1	1	1	1	1	0.961673	1	0.97561	1	1	1	0.986063
NC_003143.1	chromosome	411724	411921	YPO0394a	0.883249	0.964467	0.715736	0.431472	0.883249	0.720812	0.771574	0.796954	0.928934	1	1	0.994924	0.944162	1	1	1	0.928934	0.883249	0	0.974619	0.974619	1	0.984772	1	1	0.954315	1	0.974619	0.84264	0.923858	0.720812	1	0.883249	1	1	0.908629	0.928934
NC_003143.1	chromosome	412139	413551	YPO0396	0.982295	0.951841	0.811615	0.325071	0.997875	0.889518	0.91289	0.791076	0.998584	0.970255	1	0.860482	0.965298	0.992918	1	1	0.998584	0.994334	0	0.989377	1	0.98796	0.995043	0.997167	0.985836	0.999292	0.997167	0.9483	0.996459	0.98017	0.961756	1	0.98017	0.995751	1	0.991501	0.982295
NC_003143.1	chromosome	445439	446611	hmsT	1	0.941979	0.998293	0.877133	0.972696	1	0.953072	0.883106	0.975256	0.966724	1	0.87116	0.985495	0.979522	1	1	1	1	1	0.964164	0.989761	0.950512	0.93686	1	0.985495	1	0.998293	0.983788	0.996587	1	0.922355	1	0.890785	0.980375	1	1	0.976962
NC_003143.1	chromosome	531628	532371	YPO0498	1	0.994616	0.985195	0.987887	1	0.975774	0.973082	0.874832	1	1	1	0.95424	1	1	1	1	0.981158	1	1	1	1	1	1	1	0.973082	1	1	0.997308	1	1	0.808883	1	0.991925	0.987887	1	1	0.97039
NC_003143.1	chromosome	892176	893687	gspE/YPO0815	1	0.982793	1	0.992058	1	0.99272	0.998015	0.98544	0.999338	0.998015	1	0.950364	1	0.992058	1	1	0.999338	1	1	1	1	1	1	1	0.996029	1	1	0.997353	0.988087	1	0.928524	1	0.931833	1	1	1	0.997353
NC_003143.1	chromosome	949858	950376	YPO0862	1	0.889961	1	0.967181	0.895753	1	1	0.967181	0.965251	0.95946	0.96332	0.972973	1	0.96139	0.918919	0.982626	0.874517	0.915058	1	0.73166	0.913127	0.876448	0.874517	0.942085	1	0.986487	1	0.99807	0.888031	0.992278	0.868726	1	0.949807	0.909266	1	1	0.969112
NC_003143.1	chromosome	1020337	1022316	speA	1	0.980798	0.956544	0.768065	1	0.968671	0.981304	0.885296	1	0.994442	0.997979	0.894391	0.977261	1	1	1	1	1	1	0.999495	1	1	0.996463	1	1	1	1	0.989389	0.998989	1	0.984841	1	0.984841	0.998484	1	1	0.985851
NC_003143.1	chromosome	1061095	1063257	speC	1	0.985661	0.984274	0.878353	1	0.963922	0.975023	0.932933	1	0.995837	1	0.804348	0.9963	1	1	1	0.987974	1	1	1	1	1	1	1	1	1	1	0.998612	0.999537	1	0.986124	1	0.96161	0.996762	1	1	0.985199
NC_003143.1	chromosome	1266799	1267131	YPO1119	1	1	0.73494	0.412651	0.960843	0.915663	1	0.807229	1	1	1	0.840361	1	1	1	1	1	0.996988	1	1	1	1	1	1	1	1	1	1	1	1	1	1	1	1	1	1	0.987952
NC_003143.1	chromosome	1267263	1267664	YPO1120	1	1	0.653367	0.311721	1	0.795511	0.970075	0.695761	1	0.950125	1	0.733167	0.992519	1	1	1	1	1	1	1	1	1	1	1	1	1	1	1	1	1	1	1	0.977556	1	1	1	0.985037
NC_003143.1	chromosome	1351495	1353801	YPO1201	1	0.983088	0.94059	0.658716	0.999133	0.929748	0.95967	0.799219	1	0.993062	1	0.921943	1	1	1	1	1	1	1	1	1	1	1	1	0.991327	1	1	0.967043	0.996965	1	0.990893	1	0.957068	1	1	1	0.993495
NC_003143.1	chromosome	1461102	1461746	psaE	1	0.942547	1	0.908385	1	0.936335	0.976708	0.897516	0.990683	0.909938	1	0.973603	0.984472	1	1	0.98913	0.976708	1	1	0.990683	1	1	0.959627	0.956522	1	1	1	1	0.990683	1	0.72205	1	0.832298	0.968944	1	1	0.864907
NC_003143.1	chromosome	1461743	1462231	psaF	1	0.831967	1	0.963115	0.915984	1	0.997951	0.944672	0.952869	0.985656	0.987705	0.805328	1	1	0.969262	1	0.887295	0.893443	1	0.936475	0.973361	0.932377	0.92418	1	0.901639	0.963115	1	1	1	1	0.608607	1	0.79918	0.881148	1	1	1
NC_003143.1	chromosome	1462776	1463252	psaA	1	0.962185	0.964286	0.714286	0.989496	0.87605	0.926471	0.852941	1	0.987395	0.943277	0.89916	0.972689	0.989496	1	0.995798	0.981093	0.928571	1	0.892857	0.972689	1	1	0.987395	1	0.901261	1	0.94958	1	1	0.798319	1	0.817227	0.957983	1	1	0.985294
NC_003143.1	chromosome	1463379	1464200	psaB	1	0.914738	0.920828	0.969549	0.942753	0.898904	0.897686	0.906212	0.891596	0.918392	0.995128	0.923264	0.995128	0.950061	0.952497	0.922046	0.874543	0.951279	1	0.940317	0.947625	0.943971	0.903776	0.951279	0.970767	0.956151	1	0.973203	0.997564	1	0.831912	1	0.912302	0.935445	0.964677	1	0.945189
NC_003143.1	chromosome	1464242	1466755	psaC	1	0.984879	0.910068	0.51532	0.982093	0.891365	0.93076	0.739355	1	0.953442	0.982889	0.885794	0.988062	0.986868	0.991246	0.996021	0.990848	1	1	0.985675	0.994031	0.988062	0.989256	0.99045	0.96737	1	0.984879	0.963788	1	1	0.941106	1	0.992837	0.995225	0.986868	1	0.982093
NC_003143.1	chromosome	1565168	1566262	YadBC/YPO1387	1	0.896709	0.994515	0.674589	0.989945	0.804388	0.978062	0.833638	1	1	1	0.933272	1	1	1	1	0.957038	0.997258	1	0.949726	0.994515	1	0.982633	1	0.989031	1	1	1	1	1	0.822669	1	0.920475	0.948812	0.990859	1	0.97989
NC_003143.1	chromosome	1566262	1568130	YadBC/YPO1388	1	0.844754	0.965739	0.829229	0.945932	0.96788	0.981263	0.948073	0.948608	0.977516	0.902034	0.925589	0.988223	0.938437	1	0.98394	0.892398	0.933619	1	0.865632	0.882762	0.92773	0.99197	0.921306	0.942184	0.977516	0.974304	0.976445	0.981799	1	0.757495	1	0.913812	0.934689	0.986617	1	0.926659
NC_003143.1	chromosome	1704058	1704900	YPO1501	1	0.941805	0.836105	0.395487	1	0.775535	0.817102	0.535629	1	1	0.988124	0.828979	1	1	1	1	1	1	1	0.996437	1	1	1	1	0.97981	1	1	0.975059	1	1	0.982185	1	0.992874	0.973872	1	1	0.980998
NC_003143.1	chromosome	1858457	1859911	phoQ	1	0.963549	0.982806	0.841816	1	0.960798	0.958047	0.83425	1	0.988308	1	0.909216	1	1	1	1	1	1	1	1	1	1	1	1	0.995873	1	1	0.998625	1	1	0.994498	1	0.980743	1	1	1	0.99381
NC_003143.1	chromosome	1859917	1860588	phoP	1	0.995529	0.958271	0.771982	1	0.932936	0.989568	0.937407	1	1	1	0.982116	1	1	1	1	1	1	1	1	1	1	1	1	1	1	1	1	1	1	1	1	0.995529	0.994039	1	1	0.991058
NC_003143.1	chromosome	1887422	1888132	mgtC	1	1	0.994366	0.680282	1	0.935211	0.983099	0.869014	1	1	1	0.940845	1	1	1	1	1	1	1	1	1	1	1	1	1	1	1	0.974648	1	1	0.969014	1	0.995775	1	1	1	1
NC_003143.1	chromosome	1888533	1891232	mgtB	1	0.967395	0.990367	0.858837	1	0.926269	0.975917	0.839941	1	0.989255	1	0.892553	0.99296	1	1	1	0.974435	1	1	1	0.998888	1	1	1	0.987773	1	1	0.987403	1	1	0.97073	1	0.989255	0.998518	1	1	0.988514
NC_003143.1	chromosome	2038682	2042350	inv	0.808342	0.76036	0.738822	0.498637	0.796892	0.657034	0.722465	0.621592	0.803163	0.800982	0.806979	0.71374	0.799891	0.793075	0.801799	0.799891	0.791439	0.795529	0.806434	0.794438	0.797983	0.792257	0.789804	0.805889	0.80398	0.808615	0.805071	0.791439	0.806161	0.808342	0.783261	0.835605	0.764995	0.785442	0.799073	0.808342	0.787895
NC_003143.1	chromosome	2140840	2142861	fyuA/psn	1	0.992083	0.753093	0.12766	1	0.898565	0.900544	0.559624	1	0.945572	1	0.729342	0.991588	1	1	1	1	1	0.311232	1	1	0.994062	1	1	0.990104	1	0.993073	0.973775	1	1	0.998516	1	0.991588	0.972786	1	1	0.977734
NC_003143.1	chromosome	2140840	2169669	high_pathogenicity_island	1	0.982518	0.731971	0.133581	0.99112	0.834854	0.918311	0.64841	0.996462	0.89743	0.994242	0.723403	0.997225	0.989906	0.999827	1	0.986403	0.993895	0.68223	0.982067	0.999376	0.988033	0.991606	0.999237	0.993201	0.997815	0.986715	0.980367	0.999514	1	0.993722	1	0.997121	0.946061	0.998751	1	0.988345
NC_003143.1	chromosome	2142992	2144569	irp5/ybtE	1	0.993659	0.750793	0.114141	0.998732	0.793278	0.942295	0.651871	1	0.92137	1	0.838301	0.999366	0.999366	1	1	0.977806	1	0.411541	0.990488	0.99683	0.982245	1	1	1	1	1	0.97527	1	1	0.998098	1	1	0.955612	1	1	0.990488
NC_003143.1	chromosome	2144573	2145376	irp4/ybtT	1	1	0.729763	0.110834	1	0.9066	0.84807	0.8132	1	0.897883	1	0.870486	1	0.983811	1	1	1	1	0.349938	1	1	0.961395	1	1	1	1	1	0.998755	1	1	1	1	0.997509	0.998755	1	1	1
NC_003143.1	chromosome	2145373	2146473	irp3/ybtU	1	0.988182	0.796364	0.0818182	0.996364	0.780909	0.888182	0.716364	0.975455	0.844545	0.995455	0.617273	1	0.967273	1	1	0.995455	0.991818	0.526364	0.995455	1	0.995455	0.993636	1	0.984545	0.98	0.976364	0.985455	1	1	1	1	1	0.955454	1	1	0.999091
NC_003143.1	chromosome	2146470	2155961	irp1	1	0.981667	0.679275	0.0940891	0.98999	0.814456	0.922242	0.638078	0.997682	0.873459	0.993994	0.684122	0.999895	0.993362	0.999579	1	0.985039	0.994521	0.659151	0.979981	1	0.988199	0.98978	0.997682	0.989464	0.99863	0.986092	0.982826	1	1	0.998841	1	0.999473	0.93615	0.999263	1	0.994943
NC_003143.1	chromosome	2156049	2162156	irp2	1	0.979695	0.758801	0.0980842	0.999181	0.817423	0.910594	0.601441	0.998199	0.942198	0.995088	0.724251	0.997216	0.995415	1	1	0.992631	0.996398	0.798428	0.994433	1	0.993778	0.996725	1	1	1	0.993778	0.966268	1	1	0.994269	1	0.993614	0.960046	1	1	0.98559
NC_003143.1	chromosome	2162347	2163306	ybtA	1	1	0.815433	0.135558	1	0.955162	0.938478	0.79562	1	0.936392	1	0.735141	1	1	1	1	1	1	0.843587	1	1	1	1	1	1	1	1	1	1	1	1	1	1	0.985402	1	1	1
NC_003143.1	chromosome	2163473	2165275	irp6/ybtP	1	0.99667	0.674251	0.221421	0.980022	0.854051	0.937292	0.611543	0.993341	0.917314	0.996115	0.72253	0.985572	0.99778	1	1	0.992786	1	0.842952	0.972808	1	1	0.976138	1	0.998335	0.993341	0.993896	0.99778	1	1	1	1	1	0.941731	1	1	0.967814
NC_003143.1	chromosome	2165262	2167064	irp7/ybtQ	1	0.947281	0.72253	0.209212	0.996115	0.874584	0.887347	0.647059	1	0.787458	0.991676	0.641509	1	0.967814	1	1	0.962264	0.985572	0.846282	0.935072	1	1	0.988901	1	0.976693	0.993896	0.950611	0.985572	1	1	0.987791	1	0.99889	0.885128	1	1	0.972253
NC_003143.1	chromosome	2167057	2168337	irp8/ybtX	1	0.971094	0.657813	0.10625	0.952344	0.833594	0.991406	0.658594	1	0.872656	0.982812	0.807813	1	0.986719	1	1	0.992969	0.992969	0.805469	0.977344	0.994531	0.963281	0.960156	1	1	0.996094	0.976562	0.977344	1	1	1	1	1	0.922656	1	1	0.995313
NC_003143.1	chromosome	2168365	2169669	ybtS	1	0.997699	0.888804	0.275307	1	0.855061	0.908742	0.750767	1	0.97546	1	0.845859	0.996166	1	1	1	1	1	0.886503	0.993865	1	1	1	1	1	1	1	0.985429	1	1	1	1	0.995399	0.998466	1	1	0.991564
NC_003143.1	chromosome	2183470	2184792	RipA/YPO1926	1	0.922844	0.869138	0.686082	0.999244	0.868381	0.925113	0.697428	1	0.911498	1	0.912254	1	0.996218	1	1	1	0.977307	1	0.987141	0.996974	0.994705	1	1	0.990923	1	0.973525	0.932678	1	1	0.942511	1	1	0.959153	1	1	0.963691
NC_003143.1	chromosome	2213406	2215874	hmsH	1	0.980551	0.919773	0.612237	1	0.903566	0.917747	0.748379	1	0.988655	1	0.877228	0.997569	0.996353	1	1	0.986224	1	1	0.996758	1	1	1	1	0.999595	1	1	0.979741	1	1	0.986629	1	0.980956	0.994327	1	1	0.973663
NC_003143.1	chromosome	2215887	2217908	hmsF	1	0.955962	0.951014	0.619	1	0.928748	0.95052	0.8476	1	1	1	0.923305	0.993073	1	1	1	1	1	1	1	1	1	1	1	1	1	1	0.982682	1	1	0.981197	1	0.983177	0.999505	1	1	0.979218
NC_003143.1	chromosome	2217898	2219232	hmsR	0.99925	0.950525	0.868816	0.452024	0.99925	0.937781	0.96027	0.802849	0.988756	0.958021	0.993253	0.767616	0.988006	0.973763	0.994753	1	0.995502	0.993253	1	0.982759	1	0.986507	0.994753	1	0.98051	0.994753	1	0.982009	1	1	0.976762	1	0.988006	0.984258	0.996252	1	0.979011
NC_003143.1	chromosome	2219229	2219696	hmsS	1	1	0.862955	0.33833	1	0.925053	0.980728	0.768737	1	0.918629	1	0.912206	1	1	1	1	0.989293	1	1	1	1	1	1	1	1	1	1	1	1	1	1	1	0.987152	1	1	1	1
NC_003143.1	chromosome	2221367	2221645	YPO1956	1	1	0.946043	0.798561	1	0.960432	1	0.985611	1	1	1	0.863309	0.989209	1	1	1	1	1	1	1	1	1	1	1	1	1	1	1	1	1	1	1	0.859712	1	1	1	0.992806
NC_003143.1	chromosome	2240953	2241720	YPO1973/hutC	1	0.985658	0.846154	0.517601	1	0.83442	0.968709	0.799218	1	0.98957	1	0.912647	1	1	1	1	1	0.992177	1	1	1	1	1	1	1	1	1	1	1	1	0.994785	1	1	1	1	1	0.985658
NC_003143.1	chromosome	2254897	2257189	YPO1986-YPO1987	1	0.965096	0.997382	0.949825	0.97993	0.96466	0.976876	0.955934	0.972949	0.998255	0.999127	0.851658	1	1	0.962478	1	0.980803	0.976004	1	0.935864	0.971204	0.971641	0.960733	0.962478	0.960297	1	1	0.981239	0.996073	1	0.911431	1	0.906196	0.977749	1	1	0.969023
NC_003143.1	chromosome	2337508	2338293	znuB	1	0.96051	0.726115	0.798726	1	0.933758	0.894267	0.773248	1	0.964331	0.978344	0.615287	0.952866	1	1	1	1	1	1	1	1	1	1	1	1	1	1	0.926115	1	1	0.988535	1	0.989809	0.988535	1	1	0.980892
NC_003143.1	chromosome	2338290	2339048	znuC	1	0.922164	0.907652	0.583113	0.980211	0.894459	0.927441	0.80343	1	0.98153	1	0.861478	1	1	1	1	1	1	1	0.988127	1	1	1	1	1	1	1	1	1	1	0.935356	1	1	0.997362	1	1	1
NC_003143.1	chromosome	2339124	2340080	znuA	1	0.978034	0.961297	0.753138	1	0.888075	0.933054	0.90272	1	0.981171	1	0.908996	1	1	1	1	1	1	1	1	1	1	0.986402	1	1	1	1	1	1	1	0.956067	1	0.976987	1	1	1	0.971757
NC_003143.1	chromosome	2341684	2342646	msbB	1	0.991684	0.935551	0.668399	1	0.867983	0.953222	0.807692	1	0.972973	1	0.924116	1	1	1	1	1	1	1	1	1	1	1	1	1	1	1	0.991684	1	1	0.985447	1	1	1	1	1	1
NC_003143.1	chromosome	2366293	2366553	YPO2087	1	1	1	0.869231	1	0.969231	1	0.757692	1	1	1	0.784615	1	1	1	1	1	1	0	1	1	1	1	1	1	1	1	1	1	1	0.988462	1	0.996154	1	1	1	1
NC_003143.1	chromosome	2366853	2367497	YPO2088	1	1	0.889752	0.59472	1	0.931677	0.917702	0.714286	1	1	1	0.880435	0.998447	1	1	1	1	1	0	1	1	1	1	1	1	1	1	0.948758	1	1	1	1	1	1	1	1	1
NC_003143.1	chromosome	2367596	2368024	YPO2089	1	1	0.794392	0.422897	1	0.82243	0.883178	0.792056	1	1	1	0.936916	1	1	1	1	1	1	0.584112	1	1	1	1	1	1	1	1	1	1	1	1	1	1	1	1	1	1
NC_003143.1	chromosome	2368098	2368703	YPO2090	1	0.947107	0.953719	0.738843	1	0.961983	0.958678	0.920661	1	1	1	0.92562	1	1	1	1	1	1	0.771901	1	1	1	1	1	1	1	1	1	1	1	0.985124	1	0.975207	1	1	1	0.958678
NC_003143.1	chromosome	2368704	2369093	YPO2091	1	1	0.858612	0.77892	1	0.969152	0.987147	0.843188	1	1	1	0.876607	1	1	1	1	1	1	1	1	1	1	1	1	1	1	1	0.997429	1	1	0.982005	1	0.928021	1	1	1	0.997429
NC_003143.1	chromosome	2369364	2369927	YPO2093	1	0.998224	0.987567	0.793961	1	0.969805	1	0.909414	1	1	1	0.984014	0.982238	1	1	1	1	1	1	1	1	1	1	1	1	1	1	1	0.98579	1	1	1	0.930728	1	1	1	0.984014
NC_003143.1	chromosome	2370557	2403216	YPO2096-YPO2135	0.938026	0.911204	0.854895	0.538933	0.936495	0.859916	0.889525	0.78104	0.936189	0.922717	0.937751	0.841514	0.934138	0.937445	0.937996	0.938394	0.932913	0.934352	0.30451	0.934658	0.93821	0.93723	0.934229	0.931596	0.932392	0.938394	0.937108	0.923176	0.936618	0.938363	0.908877	0.942068	0.914878	0.929728	0.938424	0.938394	0.917297
NC_003143.1	chromosome	2446376	2447722	Ugd/YPO2174	1	0.953195	0.985884	0.419019	0.993314	0.832838	0.985884	0.759287	1	0.976226	1	0.921991	0.999257	1	1	1	0.975483	0.997771	1	1	1	0.991828	0.996285	1	1	1	1	0.962853	0.992571	1	0.945765	1	0.939079	0.982169	1	1	0.971025
NC_003143.1	chromosome	2537797	2538729	YPO2258	1	0.992489	0.980687	0.655579	1	0.875537	0.973176	0.786481	1	0.932403	1	0.905579	1	1	1	1	1	1	1	1	1	1	1	1	1	1	1	0.957082	1	1	0.891631	1	0.956009	1	1	1	0.9603
NC_003143.1	chromosome	2554658	2555065	filamentous_prophage1	0	0	0	0	0	0	0	0	0	0	0	0	0	0	0	0	0	0	0	0	0	0	0	0	0	0	0	0	0	0	0	0	0	0	0	0	0
NC_003143.1	chromosome	2555162	2555584	filamentous_prophage2	0	0	0	0	0	0	0	0	0	0	0	0	0	0	0	0	0	0	0	0	0	0	0	0	0	0	0	0	0	0	0	0	0	0	0	0	0
NC_003143.1	chromosome	2555780	2556832	filamentous_prophage3	0	0	0	0	0	0	0	0	0	0	0	0	0	0	0	0	0	0	0	0	0	0	0	0	0	0	0	0	0	0	0	0	0	0	0	0	0
NC_003143.1	chromosome	2556844	2557161	filamentous_prophage4	0	0	0	0	0	0	0	0	0	0	0	0	0	0	0	0	0	0	0	0	0	0	0	0	0	0	0	0	0	0	0	0	0	0	0	0	0
NC_003143.1	chromosome	2557164	2557415	filamentous_prophage5	0	0	0	0	0	0	0	0	0	0	0	0	0	0	0	0	0	0	0	0	0	0	0	0	0	0	0	0	0	0	0	0	0	0	0	0	0
NC_003143.1	chromosome	2557412	2557684	filamentous_prophage6	0	0	0	0	0	0	0	0	0	0	0	0	0	0	0	0	0	0.0625	0	0	0	0	0	0	0	0	0	0	0	0	0	0	0	0	0	0	0
NC_003143.1	chromosome	2557749	2559461	filamentous_prophage7	0	0	0	0	0	0	0	0	0	0	0	0	0	0	0	0	0	0	0	0	0	0	0	0	0	0	0	0	0	0	0	0	0	0	0	0	0
NC_003143.1	chromosome	2559474	2559761	filamentous_prophage8	0	0	0	0	0	0	0	0	0	0	0	0	0	0	0	0	0	0	0	0	0	0	0	0	0	0	0	0	0	0	0	0	0	0	0	0	0
NC_003143.1	chromosome	2559765	2560790	filamentous_prophage9	0	0	0	0	0	0	0	0	0	0	0	0	0	0	0	0	0	0	0	0	0	0	0	0	0	0	0	0	0	0	0	0	0	0	0	0	0
NC_003143.1	chromosome	2560790	2562034	filamentous_prophage10	0	0	0	0	0	0	0	0	0	0	0	0	0	0	0	0	0	0.106109	0	0	0	0	0	0	0	0	0	0	0	0	0	0	0	0	0	0	0
NC_003143.1	chromosome	2643501	2643860	pspC	1	1	0.94429	0.476323	1	0.688022	0.902507	0.891365	1	0.913649	1	0.732591	1	1	1	1	0.988858	0.955432	1	0.977716	1	1	1	1	1	1	1	1	1	1	1	1	1	1	1	1	1
NC_003143.1	chromosome	2643860	2644087	pspB	1	1	1	1	1	0.9163	1	1	1	1	1	1	1	1	1	1	1	1	1	1	1	1	1	1	1	1	1	1	1	1	0.969163	1	1	1	1	1	1
NC_003143.1	chromosome	2644249	2644914	pspA	1	1	0.959399	0.908271	1	1	1	0.941353	1	0.998496	1	0.932331	0.998496	1	1	1	1	1	1	1	1	1	1	1	1	1	1	1	1	1	1	1	0.969925	1	1	1	1
NC_003143.1	chromosome	2666674	2667105	rovA/slyA	1	1	1	1	1	0.988399	1	0.974478	0.967517	1	1	0.774942	1	0.981438	1	1	0.946636	1	1	1	1	0.986079	1	1	0.925754	1	1	1	1	1	1	1	0.953596	0.953596	1	1	1
NC_003143.1	chromosome	2691297	2691533	lpp	1	1	1	0.95339	1	1	1	0.974576	0.983051	1	1	1	1	1	1	1	1	1	1	1	1	0.974576	1	1	1	1	1	1	1	1	0.991525	1	1	0.974576	1	1	1
NC_003143.1	chromosome	2738739	2739710	yfeA	1	0.977343	0.964985	0.851699	1	0.950566	0.984552	0.84346	1	1	1	0.911431	1	1	1	1	0.985582	0.990731	1	1	1	1	1	1	1	1	1	1	0.982492	1	1	1	0.944387	1	1	1	1
NC_003143.1	chromosome	2739707	2740597	yfeB	1	1	0.967416	0.775281	0.998876	0.979775	0.977528	0.805618	1	1	1	0.8	0.996629	1	1	1	1	1	1	1	1	1	0.998876	1	1	1	1	0.935955	1	1	1	1	0.964045	1	1	1	0.988764
NC_003143.1	chromosome	2740597	2741481	yfeC	1	0.9819	0.914027	0.779412	1	0.908371	0.968326	0.830317	1	1	1	0.747738	1	0.963801	1	1	1	1	1	1	1	1	1	1	1	1	1	1	0.994344	1	0.994344	1	0.997738	0.969457	1	1	0.971719
NC_003143.1	chromosome	2741478	2742371	yfeD	1	0.984322	0.93841	0.866741	1	0.944009	0.989922	0.75028	1	0.99776	1	0.910414	1	1	1	1	1	1	1	1	1	1	1	1	1	1	1	0.987682	1	1	0.980963	1	0.979843	0.977604	1	1	0.993281
NC_003143.1	chromosome	2748512	2749126	rcsA	1	0.954397	0.977199	0.866449	0.993485	0.977199	1	0.977199	0.964169	1	1	0.558632	0.952769	0.986971	1	1	0.952769	1	1	0.956026	0.986971	0.97557	0.967427	0.967427	0.957655	1	1	0.991857	0.959283	1	0.871336	1	0.843648	1	1	1	0.962541
NC_003143.1	chromosome	2769322	2769654	YPO2469	1	0.51506	0.894578	0.828313	1	1	0.993976	0.945783	1	0.722892	1	0.975904	1	1	1	1	0.578313	1	0.912651	1	1	1	1	0.536145	1	1	0.740964	1	0.53012	1	1	1	0.870482	1	1	1	1
NC_003143.1	chromosome	2786419	2790115	YPO2487-YPO2489	0.853626	0.776245	0.823322	0.698322	0.853626	0.778409	0.776245	0.742154	0.87987	0.842262	0.904491	0.75947	0.895292	0.918831	0.901515	0.922619	0.827381	0.860931	0.601461	0.868777	0.905303	0.894751	0.892857	0.912338	0.871212	0.885552	0.895563	0.792208	0.877706	0.874459	0.736742	0.926948	0.859037	0.856872	0.943182	0.906926	0.792208
NC_003143.1	chromosome	2809281	2810771	rbsA	1	0.979866	0.965101	0.679866	1	0.93557	0.955033	0.797987	1	0.962416	1	0.903356	1	1	1	1	1	1	1	1	1	0.997315	1	0.997987	1	1	1	0.980537	1	1	0.997987	1	0.944295	0.979866	1	1	1
NC_003143.1	chromosome	2960480	2963141	NghA	1	0.984592	0.942127	0.555055	1	0.944758	0.931605	0.799324	1	0.996994	1	0.830891	0.998873	1	1	1	0.996618	0.999624	1	1	1	1	1	1	1	1	1	0.974446	1	1	0.986471	1	0.994739	1	1	1	0.985344
NC_003143.1	chromosome	2996498	2997461	ureD	1	0.993769	0.949117	0.607477	1	0.971963	0.955348	0.92108	1	1	1	0.880582	0.995846	1	1	1	1	0.988577	1	1	1	1	0.994808	1	1	1	1	1	1	1	0.997923	1	0.934579	0.96054	1	1	1
NC_003143.1	chromosome	3009738	3011381	pgm	1	0.981741	0.931223	0.367012	0.989044	0.940962	0.95983	0.782714	0.987218	0.990262	0.993914	0.815581	1	0.993305	1	1	0.987827	0.992088	1	1	1	0.995739	0.989653	1	0.992088	1	0.995739	0.995739	0.999391	1	0.969568	1	0.999391	0.98661	1	1	0.997565
NC_003143.1	chromosome	3061203	3061550	YPO2729	1	0.994236	0.89049	0.899135	1	0.994236	0.971182	0.789625	1	1	1	0.760807	1	1	1	1	1	0.997118	1	1	1	1	1	1	1	1	1	1	1	1	0.959654	1	0.910663	1	1	1	1
NC_003143.1	chromosome	3062324	3064363	YPO2731	1	0.992644	0.9436	0.68514	0.991663	0.944581	0.974988	0.781265	1	0.984796	1	0.852869	1	0.991172	1	1	0.991663	1	1	1	1	0.99951	1	0.99951	1	1	1	0.98921	1	1	0.991172	1	0.993134	0.99951	1	1	0.990191
NC_003143.1	chromosome	3125064	3126980	yapC	0	0	0	0	0	0.906576	0.992693	0.785491	1	0.113257	1	0.885177	1	0	0	0	1	1	1	0	0	0	1	0	0	0	0	0	0	1	0.93476	1	0.946242	0.987996	1	1	1
NC_003143.1	chromosome	3220231	3222651	YPO2884	1	0.929339	0.983471	0.927273	0.935124	0.96405	0.996281	0.952893	0.971488	0.932645	0.983884	0.868182	0.992975	0.948347	0.977686	0.974793	0.916942	0.958264	1	0.88843	0.940909	0.909917	0.963223	0.973967	0.928512	0.976859	0.984298	0.995868	0.989669	0.998347	0.806198	1	0.930992	0.946694	0.977686	1	0.978926
NC_003143.1	chromosome	3248080	3248628	ail	1	0.99635	1	0.987226	1	0.985402	1	1	1	1	1	0.917883	1	1	1	1	0.99635	1	1	1	1	1	1	1	0.983577	1	1	0.967153	1	1	0.917883	1	0.912409	1	1	1	0.906934
NC_003143.1	chromosome	3402002	3404908	YPO3046-YPO3047	1	0.953544	0.985547	0.950792	0.997591	0.974191	0.975568	0.931521	0.99415	0.985547	0.997591	0.884377	0.981418	0.981074	1	0.998968	0.970062	0.997591	1	0.996215	0.993118	0.992429	0.99415	1	0.990709	1	1	0.995871	0.999656	1	0.894356	1	0.937715	0.974191	1	1	0.972127
NC_003143.1	chromosome	3406449	3408218	YPO3049	1	0.971735	0.8632	0.659695	1	0.864895	0.920294	0.702657	1	0.996043	1	0.812323	1	1	1	1	1	0.991521	1	0.996608	1	1	1	1	1	1	1	0.95082	1	1	0.96156	1	0.977954	0.997174	1	1	0.945732
NC_003143.1	chromosome	3527637	3528593	cyoA	1	0.98954	0.958159	0.790795	1	0.957113	0.964435	0.895397	1	0.998954	1	0.948745	1	1	1	1	1	1	1	1	1	0.978034	1	1	1	1	1	0.997908	1	1	1	1	0.965481	1	1	1	0.98954
NC_003143.1	chromosome	3528598	3530589	cyoB	1	0.997991	0.929684	0.501758	0.992968	0.941236	0.945756	0.862883	1	0.995982	1	0.862883	0.956303	1	1	1	1	0.999498	1	1	1	1	1	1	1	1	1	0.966851	0.997991	1	0.977398	1	0.982421	0.997991	1	1	0.96233
NC_003143.1	chromosome	3530579	3531193	cyoC	1	0.991857	0.977199	0.767101	1	0.977199	0.931596	0.840391	1	1	1	0.856677	1	1	1	1	1	1	1	1	1	1	1	1	1	1	1	0.996743	1	1	0.959283	1	1	1	1	1	0.920196
NC_003143.1	chromosome	3531193	3531525	cyoD	1	0.945783	0.942771	0.849398	1	1	1	0.951807	1	0.933735	1	0.888554	1	1	1	1	1	0.975904	1	1	1	1	1	1	0.996988	1	1	0.951807	1	1	0.981928	1	1	1	1	1	1
NC_003143.1	chromosome	3531536	3532426	cyoE	1	0.979775	0.916854	0.575281	1	0.917978	0.975281	0.838202	1	0.986517	1	0.935955	1	1	1	1	1	0.989888	1	1	1	1	1	1	0.980899	1	1	0.964045	0.997753	1	0.98764	1	0.986517	1	1	1	1
NC_003143.1	chromosome	3564352	3565671	brnQ	1	0.972707	0.872631	0.596664	0.996209	0.899924	0.937074	0.810462	1	1	1	0.776346	0.987111	1	1	1	0.999242	1	1	1	1	1	1	1	0.995451	1	1	0.959818	1	1	0.987111	1	0.994693	1	1	1	0.964367
NC_003143.1	chromosome	3608676	3609257	gmhA	1	0.986231	0.987952	0.987952	0.986231	0.994837	1	0.953528	1	0.969019	1	0.932874	1	1	1	1	1	1	1	1	1	1	1	1	1	1	1	0.991394	1	1	0.913941	1	1	1	1	1	0.979346
NC_003143.1	chromosome	3774353	3775798	HtrA	1	0.96955	0.956401	0.844291	1	0.978547	0.952249	0.821453	1	1	1	0.944637	1	1	1	1	0.99654	1	1	0.987543	1	1	0.998616	1	0.980623	1	1	0.965398	1	1	0.967474	1	0.984083	0.988235	1	1	0.984083
NC_003143.1	chromosome	3988782	3989768	YrbH	1	0.994929	0.812373	0.547667	0.989858	0.831643	0.844828	0.6643	1	0.967546	1	0.827586	0.989858	1	1	1	1	1	1	1	1	1	1	1	1	1	0.998986	0.989858	0.995943	1	0.982759	1	1	0.995943	1	1	0.992901
NC_003143.1	chromosome	4012390	4015923	vasK/YPO3603	1	0.99632	0.885933	0.387772	1	0.920747	0.946221	0.784036	1	0.991509	1	0.779791	1	1	1	1	0.998585	1	1	1	0.999151	1	1	1	0.997453	1	0.999434	0.988678	1	1	0.995188	1	0.981885	0.997453	1	1	0.975375
NC_003143.1	chromosome	4485558	4488770	yapE	1	0.961083	0.967621	0.798568	0.996887	0.972603	0.938667	0.820361	1	0.993462	1	0.793587	0.986613	1	1	1	1	0.997198	1	1	1	1	1	1	0.989726	1	1	0.957659	0.998443	1	0.993151	1	0.979141	0.998132	1	1	0.983188
NC_003143.1	chromosome	4504006	4506192	yhjK	1	0.999085	0.954254	0.81656	1	0.967521	0.968893	0.846752	1	0.97667	1	0.876487	0.99817	1	1	1	0.993596	0.993138	1	1	1	1	1	1	1	1	1	0.979414	1	1	0.99451	1	0.967978	0.992223	1	1	0.985361
NC_003131.1	plasmid1	3600	4259	yopE	1	1	1	0.91047	1	1	1	0.933232	1	1	1	0.968133	1	1	1	1	1	1	1	1	1	1	1	1	1	1	1	1	1	1	0.996965	1	1	1	1	1	1
NC_003131.1	plasmid1	11562	12110	yopK/yopQ	1	1	1	1	0.94708	1	1	0.994526	0.939781	0.994526	0.994526	0.927007	1	0.958029	0.945256	1	0.974453	1	1	0.981752	0.956204	1	1	1	0.945256	0.998175	1	1	1	1	0.870438	1	0.985402	0.910584	0.99635	1	1
NC_003131.1	plasmid1	12610	13578	yopT	1	1	1	0.933884	1	1	0.988636	0.946281	1	1	1	0.923554	1	1	1	1	1	1	1	1	1	1	1	1	1	1	1	1	1	1	1	1	1	1	1	1	0.996901
NC_003131.1	plasmid1	16336	17565	yopM	1	1	0.988609	0.930838	1	1	1	0.986981	1	1	1	1	1	1	1	1	1	1	1	1	1	1	1	1	1	1	1	1	1	1	0.968267	1	1	1	1	1	1
NC_003131.1	plasmid1	19294	20214	yopD	1	1	1	0.947826	1	1	1	0.969565	1	1	1	1	1	1	1	1	1	1	1	1	1	1	1	1	1	1	1	1	1	1	0.984783	1	1	1	1	1	1
NC_003131.1	plasmid1	20233	21438	yopB	1	0.943569	0.974274	0.720332	0.969295	1	0.959336	0.86971	0.951867	0.982573	0.99834	0.871369	1	0.960166	1	1	0.970124	1	1	0.973444	0.980083	0.978423	0.959336	0.982573	1	1	0.989212	1	1	1	0.99834	1	1	0.940249	0.968465	1	1
NC_003131.1	plasmid1	21935	22915	lcrV	1	0.966326	0.977551	0.976531	0.986735	1	1	0.994898	1	1	1	0.997959	1	1	1	1	1	1	1	1	0.997959	0.987755	0.989796	1	0.978571	1	1	1	1	1	0.90102	1	0.982653	1	1	1	1
NC_003131.1	plasmid1	22917	23204	lcrG	1	1	1	0.651568	1	1	1	0.965157	1	1	1	1	1	1	1	1	1	1	1	1	1	1	1	1	1	1	1	1	1	1	1	1	1	1	1	1	1
NC_003131.1	plasmid1	23246	23686	lcrR	1	1	1	0.679546	1	1	1	0.929546	1	1	1	0.920455	1	1	1	1	1	1	1	1	1	1	1	1	1	1	1	1	1	1	1	1	1	1	1	1	1
NC_003131.1	plasmid1	23683	25797	yscV	1	1	0.985809	0.764901	1	1	0.995743	0.868969	1	0.98912	0.998108	0.961211	1	1	1	1	1	0.998581	1	1	1	1	1	1	1	1	1	0.997162	1	1	0.986755	1	0.991012	1	1	1	0.994324
NC_003131.1	plasmid1	25784	26128	yscY	1	1	1	0.895349	1	1	1	0.924419	1	1	1	0.956395	1	1	1	1	1	1	1	1	1	1	1	1	1	1	1	1	1	1	1	1	1	1	1	1	0.962209
NC_003131.1	plasmid1	26125	26493	yscX	1	1	1	0.98913	1	1	1	0.959239	1	1	1	0.98913	1	1	1	1	1	1	1	1	1	1	1	1	1	1	1	1	1	1	1	1	1	1	1	1	1
NC_003131.1	plasmid1	26490	26861	sycN	1	1	1	0.927224	1	1	1	0.97035	1	1	1	0.975741	1	1	1	1	1	1	1	1	1	1	1	1	1	1	1	1	1	1	1	1	1	1	1	1	1
NC_003131.1	plasmid1	26848	27126	tyeA	1	1	1	0.881295	1	1	1	0.94964	1	1	1	1	1	1	1	1	1	1	1	1	1	1	1	1	1	1	1	1	1	1	1	1	1	1	1	1	1
NC_003131.1	plasmid1	27107	27988	lcrE	1	1	0.998865	0.62202	1	1	0.988649	0.91714	1	1	1	0.980704	1	1	1	1	1	1	1	1	1	1	1	1	1	1	1	1	1	1	0.967083	1	1	1	1	1	1
NC_003131.1	plasmid1	28186	29505	yscN	1	1	1	0.852919	1	1	0.983321	0.923427	1	1	1	0.913571	1	1	1	1	1	1	1	1	1	1	1	1	0.993935	1	1	0.99166	1	1	0.98787	1	1	1	1	1	1
NC_003131.1	plasmid1	29502	29966	yscO	1	1	1	0.892241	1	1	1	0.989224	1	1	1	0.982759	1	1	1	1	1	1	1	1	1	1	1	1	1	1	1	1	1	1	1	1	1	1	1	1	1
NC_003131.1	plasmid1	29966	31333	yscP	1	1	1	0.744696	1	1	0.986833	0.876372	1	1	1	0.987564	1	1	1	1	1	1	1	1	1	1	1	1	1	1	1	1	1	1	0.987564	1	1	1	1	1	1
NC_003131.1	plasmid1	31330	32253	yscQ	1	1	0.96533	0.757313	1	1	1	0.937161	1	1	1	0.954496	1	1	1	1	1	1	1	1	1	1	1	1	1	1	1	1	1	1	1	1	1	1	1	1	0.989166
NC_003131.1	plasmid1	32250	32903	yscR	1	1	1	0.915773	1	1	1	0.814701	1	1	1	0.946401	1	1	1	1	1	0.992343	1	0.981623	1	1	1	1	1	1	1	1	1	1	1	1	1	1	1	1	1
NC_003131.1	plasmid1	32905	33171	yscS	1	1	1	0.883459	1	1	0.977444	0.966165	1	1	1	1	1	1	1	1	1	1	1	1	1	1	1	1	1	1	1	1	1	1	1	1	1	1	1	1	1
NC_003131.1	plasmid1	33168	33953	yscT	1	1	1	0.877707	1	1	1	0.926115	1	1	1	0.963057	1	1	1	1	1	1	1	1	1	1	1	1	1	1	1	1	1	1	1	1	1	0.998726	1	1	1
NC_003131.1	plasmid1	33953	35017	yscU	1	1	1	0.978383	1	1	0.996241	0.983083	1	1	1	0.986842	1	1	1	1	1	1	1	1	1	1	1	1	1	1	1	1	1	1	1	1	1	1	1	1	1
NC_003131.1	plasmid1	35593	35988	virG	1	0.959494	0.987342	0.96962	1	1	0.989873	0.878481	1	1	1	1	1	1	1	1	1	0.96962	1	1	1	1	1	1	1	1	1	1	1	1	0.893671	1	1	0.994937	1	1	1
NC_003131.1	plasmid1	36112	36927	virF	1	0.995092	1	1	1	1	1	0.993865	1	1	0.996319	1	1	1	1	1	1	1	1	0.995092	1	1	1	1	1	1	1	1	1	1	0.964417	1	1	1	1	1	1
NC_003131.1	plasmid1	37330	37743	yscB	1	1	1	1	1	1	0.997579	0.939467	1	1	1	1	1	1	1	1	1	1	1	1	1	1	1	1	1	1	1	1	1	1	1	1	1	1	1	1	1
NC_003131.1	plasmid1	37749	39572	yscC	1	1	0.991223	0.956116	1	1	1	0.959956	1	1	1	0.984092	1	1	1	1	1	1	1	1	1	1	1	1	1	1	1	1	1	1	0.986835	1	0.998354	1	1	1	0.983544
NC_003131.1	plasmid1	41291	41638	yscG	1	1	1	0.971182	1	1	1	1	1	1	1	1	1	1	1	1	1	1	1	1	1	1	1	1	1	1	1	1	1	1	1	1	1	1	1	1	1
NC_003131.1	plasmid1	41635	42132	yopR	1	1	0.995976	1	1	1	0.995976	0.95171	1	1	1	1	1	1	1	1	1	1	1	0.98994	1	1	1	1	1	1	1	1	1	1	0.949698	1	1	0.997988	1	1	1
NC_003131.1	plasmid1	42133	42480	lcrO	1	1	1	0.939481	0.991355	1	1	0.991355	1	1	1	0.994236	1	1	1	1	1	1	1	1	1	1	1	1	1	1	1	1	1	1	0.974063	1	1	1	1	1	1
NC_003131.1	plasmid1	42487	43221	ylpB	1	1	1	0.976839	1	1	1	0.995913	1	1	1	0.974114	1	1	1	1	1	1	1	1	1	1	1	1	1	1	1	1	1	1	0.955041	1	1	1	1	1	1
NC_003131.1	plasmid1	43221	43850	yscK	1	0.985692	0.939587	0.672496	1	1	1	0.874404	1	1	1	0.923688	1	1	1	1	1	1	1	1	1	1	1	1	1	1	1	1	1	1	1	1	0.987281	0.993641	1	1	1
NC_003131.1	plasmid1	43796	44461	yscL	1	1	1	0.992481	1	1	1	0.98797	1	1	1	1	1	1	1	1	1	1	1	1	1	1	1	1	1	1	1	1	1	1	1	1	1	1	1	1	1
NC_003131.1	plasmid1	47122	48528	yopH	1	1	0.946657	0.765292	1	1	0.990754	0.847795	1	1	1	0.945235	1	1	1	1	1	1	1	1	1	1	1	1	1	1	1	1	1	1	1	1	1	0.998578	1	1	1
NC_003131.1	plasmid1	50211	51077	yopJ	1	0.993072	1	1	1	1	1	0.982679	1	1	1	1	1	1	1	1	1	1	1	0.975751	1	1	0.984989	1	1	1	1	1	1	1	0.869515	1	0.981524	0.979215	1	1	1
NC_003131.1	plasmid1	51473	53671	ypkA	1	0.99909	1	0.760237	1	1	0.999545	0.864877	1	1	1	0.994086	1	1	1	1	1	1	1	1	1	1	1	1	1	1	1	1	1	1	0.992266	1	1	1	1	1	0.991356
NC_003131.1	plasmid1	60565	61868	yadA%27	1	1	0.988488	0.872602	1	0.999232	0.998465	0.934766	1	1	1	0.970069	1	1	1	1	1	1	0.969302	1	1	1	1	1	1	1	1	1	1	1	0.99693	1	1	1	1	1	1
NC_003134.1	plasmid2	45098	45742	YPMT1.43c	1	1	0.897516	0.389752	1	0.959627	0.406832	0.464286	1	1	1	0.631988	0.978261	1	1	1	1	1	0	1	1	1	1	1	1	1	1	1	1	1	0.981367	1	0.600932	0.976708	1	1	0.984472
NC_003134.1	plasmid2	66212	67609	YPMT1.66c	0	0	0	0	0	0	0	0	0	0.102362	0	0	0	0	0	0	1	0	0	0	0	0	0	0	0.0336435	0	0	0	0	0	0	1	0	0	0	0	0
NC_003134.1	plasmid2	74447	76210	ymt	0	0	0	0	0	0	0	0	0	0.0431083	0	0	0	0	0	0	0.974475	0	0	0	0	0.0425411	0	0	0	0	0	0	0	0	0	1	0	0	0	0	0
NC_003134.1	plasmid2	82567	83343	caf1M	1	1	1	0.98067	1	0.981959	0.774485	0.865979	1	1	1	0.907216	0.984536	1	1	1	1	0.988402	0	1	1	1	1	1	1	1	1	1	1	1	0.89433	1	0.462629	1	1	1	0.988402
NC_003134.1	plasmid2	83368	85869	caf1A	1	0.968413	0.991204	0.930028	0.982007	0.994802	0.80088	0.788085	0.982407	1	1	0.957217	1	0.995602	1	1	0.988804	0.978808	0	0.972811	0.989604	0.97401	0.996401	0.996801	0.984406	1	1	0.989604	1	0.9996	0.80048	1	0.419432	0.995202	1	1	0.977209
NC_003134.1	plasmid2	85950	86462	F1 capsule	1	0.972656	1	0.658203	1	0.966797	0.779297	0.681641	1	1	0.986328	0.900391	1	1	1	1	1	0.990234	0	1	1	1	1	1	1	1	1	1	1	1	0.785156	1	0.509766	1	1	1	0.996094
NC_003132.1	plasmid3	6665	7603	pla	1	0.993603	1	1	1	1	1	0.990405	1	1	1	1	1	1	1	1	1	1	0	1	1	1	1	1	1	1	1	1	1	1	0.989339	1	1	1	1	1	1
