## Supplementary Table S7 for "Co-occurrence of Yersinia pestis and other zoonoses during European prehistory"

### Sheet: A - ScreenedSamples
Name	Age(BP)	Plague	Infection	LibraryStrategy
CHE1	200	SecondPandemic	pestis	Capture
OBS107	200	SecondPandemic	pestis	Capture
OBS110	200	SecondPandemic	pestis	Capture
OBS116	200	SecondPandemic	pestis	Capture
OBS124	200	SecondPandemic	pestis	Capture
OBS137	200	SecondPandemic	pestis	Capture
PEB10	200	SecondPandemic	pestis	Capture
BRA001.A0101	300	SecondPandemic	pestis	Capture
BRA003.A0101	300	SecondPandemic	pestis	Capture
SPN1	300	SecondPandemic	pestis	Capture
SPN13	300	SecondPandemic	pestis	Capture
SPN14	300	SecondPandemic	pestis	Capture
SPN19	300	SecondPandemic	pestis	Capture
SPN7	300	SecondPandemic	pestis	Capture
SPN8	300	SecondPandemic	pestis	Capture
AGU007	400	SecondPandemic	pestis	Capture
AGU010	400	SecondPandemic	pestis	Capture
AGU020	400	SecondPandemic	pestis	Capture
AGU025	400	SecondPandemic	pestis	Capture
AMIENS268	400	SecondPandemic	pestis	Capture
BED024.A0102	400	SecondPandemic	pestis	Capture
BED028.A0102	400	SecondPandemic	pestis	Capture
BED030.A0102	400	SecondPandemic	pestis	Capture
BED034.A0102	400	SecondPandemic	pestis	Capture
BED038.A0102	400	SecondPandemic	pestis	Capture
Ellwangen_549_O	400	SecondPandemic	pestis	Capture
LBG002.A0101	400	SecondPandemic	pestis	Capture
NMS002.A0101	400	SecondPandemic	pestis	Capture
SQ8723	400	SecondPandemic	pestis	Capture
SQ8833	400	SecondPandemic	pestis	Capture
SQ8962	400	SecondPandemic	pestis	Capture
STA001.A0101	400	SecondPandemic	pestis	Capture
STN002.A0101	400	SecondPandemic	pestis	Capture
STN004.A0101	400	SecondPandemic	rhusiopathiae	Capture
STN005.A0101	400	SecondPandemic	pestis	Capture
STN007.A0101	400	SecondPandemic	pestis	Capture
STN008.A0101	400	SecondPandemic	pestis	Capture
STN011.A0101	400	SecondPandemic	pestis	Capture
STN012.A0101	400	SecondPandemic	pestis	Capture
STN013.A0101	400	SecondPandemic	pestis	Capture
STN014.A0101	400	SecondPandemic	pestis	Capture
STN018.A0101	400	SecondPandemic	pestis	Capture
STN019.A0101	400	SecondPandemic	pestis	Capture
STN020.A0101	400	SecondPandemic	rhusiopathiae	Capture
STN021.A0101	400	SecondPandemic	pestis	Capture
STN031.A0101	400	SecondPandemic	pestis	Capture
STN032.A0101	400	SecondPandemic	pestis	Capture
Barcelona_3031	600	SecondPandemic	pestis	Capture
Ber37	600	SecondPandemic	pestis	Capture
Ber45	600	SecondPandemic	pestis	Capture
Bolgar_2370	600	SecondPandemic	pestis	Capture
BSK001_(176/4;_Grave_19/20)	600	SecondPandemic	pestis	Capture
BSK003_(176/7;_Grave_28/29)	600	SecondPandemic	pestis	Capture
BSK007_(5559/2;_Grave_9)	600	SecondPandemic	pestis	Capture
BSS31	600	SecondPandemic	pestis	Capture
COL001	600	SecondPandemic	pestis	Capture
ES_8291	600	SecondPandemic	rhusiopathiae	Capture
KRA004	600	SecondPandemic	pestis	Capture
KRA008	600	SecondPandemic	pestis	Capture
KRA018	600	SecondPandemic	pestis	Capture
KRA028	600	SecondPandemic	pestis	Capture
KRA032	600	SecondPandemic	pestis	Capture
LAI009.A0101	600	SecondPandemic	pestis	Capture
LAI010.A0101	600	SecondPandemic	pestis	Capture
MAN008.B0101	600	SecondPandemic	pestis	Capture
MAN015.A0101	600	SecondPandemic	pestis	Capture
NAB003.B0101	600	SecondPandemic	pestis	Capture
NAB004.A0101	600	SecondPandemic	pestis	Capture
NAB005.A/B0101	600	SecondPandemic	pestis	Capture
NMS003.A0101	600	SecondPandemic	pestis	Capture
OSL1	600	SecondPandemic	pestis	Capture
SLC1006	600	SecondPandemic	pestis	Capture
TRP002.A0101/02	600	SecondPandemic	pestis	Capture
LSD001.A	1300	FirstPandemic	pestis	Capture
LSD002.A	1300	FirstPandemic	pestis	Capture
LSD007.A	1300	FirstPandemic	pestis	Capture
LSD013.A	1300	FirstPandemic	pestis	Capture
LSD019.A	1300	FirstPandemic	pestis	Capture
LSD020.A	1300	FirstPandemic	pestis	Capture
LSD021.A	1300	FirstPandemic	pestis	Capture
LSD022.A	1300	FirstPandemic	pestis	Capture
LSD023.A	1300	FirstPandemic	pestis	Capture
LSD024.A	1300	FirstPandemic	pestis	Capture
LSD026.A	1300	FirstPandemic	pestis	Capture
SLC-France-Tooth	1300	FirstPandemic	pestis	Capture
AE1175	1500	FirstPandemic	pestis	Capture
DIT003.B	1500	FirstPandemic	pestis	Capture
DIT004_merged	1500	FirstPandemic	pestis	Capture
EDI001.A	1500	FirstPandemic	rhusiopathiae	Capture
EDI003.A	1500	FirstPandemic	pestis	Capture
EDI004.A	1500	FirstPandemic	pestis	Capture
EDI005.A	1500	FirstPandemic	pestis	Capture
LVC001_merged	1500	FirstPandemic	pestis	Capture
LVC005_merged	1500	FirstPandemic	pestis	Capture
LVC006.A	1500	FirstPandemic	pestis	Capture
PET004.A	1500	FirstPandemic	pestis	Capture
PET005.A	1500	FirstPandemic	pestis	Capture
PET006.A	1500	FirstPandemic	pestis	Capture
UNT003.A	1500	FirstPandemic	pestis	Capture
UNT005.A	1500	FirstPandemic	pestis	Capture
UNT006.A	1500	FirstPandemic	pestis	Capture
VAL001.B	1500	FirstPandemic	pestis	Capture
WAG001.A	1500	FirstPandemic	pestis	Capture
UNT002.A	1600	FirstPandemic	pestis	Capture
UNT004.A	1600	FirstPandemic	pestis	Capture
KZL002	2500	Prehistoric	tonsilarum	Capture
GRH001	2700	Prehistoric	pestis	Capture
ARS007	3000	Prehistoric	pestis	Capture
I2470	3100	Prehistoric	pestis	Capture
OOH003	3300	Prehistoric	pestis	Capture
KLE048	3400	Prehistoric	tonsilarum	Capture
KLE031	3500	Prehistoric	rhusiopathiae	Capture
RT6	3500	Prehistoric	pestis	Capture
CHC004	3600	Prehistoric	pestis	Capture
MIB054	3600	Prehistoric	pestis	Capture
HOP001	3800	Prehistoric	pestis	Capture
HOP004	3800	Prehistoric	pestis	Capture
KLZ001	3800	Prehistoric	pestis	Capture
VEL003	4000	Prehistoric	pestis	Capture
GRS004	4100	Prehistoric	pestis	Capture
HGC009	4100	Prehistoric	rhusiopathiae	Capture
GEN72	4200	Prehistoric	pestis	Capture
HGC068	4200	Prehistoric	pestis	Capture
I5884	4200	Prehistoric	pestis	Capture
KNK001	4200	Prehistoric	pestis	Capture
VLI092	4200	Prehistoric	pestis	Capture
GLZ002	4400	Prehistoric	pestis	Capture
GLZ001	4600	Prehistoric	pestis	Capture
23509.1	400	SecondPandemic	pestis	Shotgun
23509.2	400	SecondPandemic	pestis	Shotgun
23509.3	400	SecondPandemic	pestis	Shotgun
G488	400	SecondPandemic	pestis	Shotgun
G701	400	SecondPandemic	pestis	Shotgun
X3003	400	SecondPandemic	pestis	Shotgun
X52	500	SecondPandemic	pestis	Shotgun
A146x3011	600	SecondPandemic	pestis	Shotgun
G._16	600	SecondPandemic	pestis	Shotgun
G._25B_x98	600	SecondPandemic	pestis	Shotgun
G._861_x1035	600	SecondPandemic	pestis	Shotgun
G.25A	600	SecondPandemic	pestis	Shotgun
G207	600	SecondPandemic	pestis	Shotgun
Gr_GCx15	600	SecondPandemic	pestis	Shotgun
ID_319	600	SecondPandemic	pestis	Shotgun
x1265	600	SecondPandemic	pestis	Shotgun
A1480_x1480	700	SecondPandemic	pestis	Shotgun
G371	700	SecondPandemic	pestis	Shotgun
x1155_A1155	700	SecondPandemic	pestis	Shotgun
A19_x21	800	SecondPandemic	tonsilarum	Shotgun
DA147	1300	FirstPandemic	pestis	Shotgun
EDI064	1500	FirstPandemic	pestis	Shotgun
DA101	1800	FirstPandemic	pestis	Shotgun
RISE397	2800	Prehistoric	pestis	Shotgun
RISE511	2900	Prehistoric	pestis	Shotgun
RISE505	3400	Prehistoric	pestis	Shotgun
Kamenka-2_(yak023)	3500	Prehistoric	pestis	Shotgun
6Post	3600	Prehistoric	rhusiopathiae	Shotgun
RISE139	3600	Prehistoric	rhusiopathiae	Shotgun
1343UnTal85	3800	Prehistoric	pestis	Shotgun
RISE386	3800	Prehistoric	pestis	Shotgun
C10928	3900	Prehistoric	pestis	Shotgun
Anosovo-1_(irk050)	4000	Prehistoric	pestis	Shotgun
C10091	4000	Prehistoric	tonsilarum	Shotgun
Gyvakarai1	4000	Prehistoric	pestis	Shotgun
KunilaII	4000	Prehistoric	pestis	Shotgun
RISE00	4000	Prehistoric	pestis	Shotgun
RISE509	4200	Prehistoric	pestis	Shotgun
Gok2	4400	Prehistoric	pestis	Shotgun
GSP013	4900	Prehistoric	rhusiopathiae	Shotgun
FRA005	5000	Prehistoric	rhusiopathiae	Shotgun
FRA013	5000	Prehistoric	pestis	Shotgun
FRA020	5000	Prehistoric	pestis	Shotgun
Warburg1	5120	Prehistoric	pestis	Shotgun
Warburg2	5120	Prehistoric	pestis	Shotgun
RV2039	5200	Prehistoric	tonsilarum	Shotgun
FRA102	5000	Prehistoric	pestis	Shotgun
Gok2	5000	Prehistoric	pestis	Shotgun
FRA106	5000	Prehistoric	pestis	Shotgun
AVL001	5000	Prehistoric	pestis	Shotgun
FRA003	5000	Prehistoric	pestis	Shotgun
FRA042	5000	Prehistoric	pestis	Shotgun
HJE003	5000	Prehistoric	pestis	Shotgun
Gok4	5000	Prehistoric	pestis	Shotgun
CGG106001	5000	Prehistoric	pestis	Shotgun
FRA021	5000	Prehistoric	pestis	Shotgun

### Sheet: B - Proportions
SP		Capture	Shotgun
	Erysipelothrix sp.	3	1
	No	70	19
	Proportion	0.0410959	0.05
FP		Capture	Shotgun
	Erysipelothrix sp.	1	0
	No	31	3
	Proportion	0.03125	0
Pr		Capture	Shotgun
	Erysipelothrix sp.	4	6
	No	19	17
	Proportion	0.173913	0.26087
