## Supplementary Table S9 for "Co-occurrence of Yersinia pestis and other zoonoses during European prehistory"

### Sheet: A - Virulence Genes Described L
Gene ID	Gene Name	Source	In Text	Start	End	Product	Category	Equivalence
EL194_RS00050		Literature	ERH_0072	15451	16359	patatin-like phospholipase family protein	Phospholipase	JPJNGCJG_00009
EL194_RS00495		Literature	ERH_1687	103841	108217	Cna B-type domain-containing protein	Surface_Proteins	JPJNGCJG_00097
EL194_RS01215		Literature	ERH_1541	251638	252573	NAD(P)/FAD-dependent oxidoreductase	Antioxidant_Proteins	JPJNGCJG_00241
EL194_RS01435	trxA	Literature	ERH_1500	291207	291515	thioredoxin	Antioxidant_Proteins	JPJNGCJG_00284
EL194_RS01610		Literature	ERH_1472	319132	320781	InlB B-repeat-containing protein	Surface_Proteins	JPJNGCJG_00319
EL194_RS01630		Literature	ERH_1467	323368	326442	Ig-like domain-containing protein	Extracellular_Enzymes	JPJNGCJG_00322
EL194_RS01695		Literature	ERH_1454	336698	339739	hypothetical protein	Surface_Proteins	JPJNGCJG_00335
EL194_RS01785		Literature	ERH_1436	361027	365265	SpaA isopeptide-forming pilin-related protein	Surface_Proteins	JPJNGCJG_00352
EL194_RS01800		Literature	ERH_1433	367460	368314	alpha/beta hydrolase	Phospholipase	JPJNGCJG_00355
EL194_RS02255		Literature	ERH_1356	476780	477700	metal ABC transporter solute-binding protein%2C Zn/Mn family	Extracellular_Enzymes	JPJNGCJG_00447
EL194_RS02310		Literature	ERH_1345	488374	488730	carboxymuconolactone decarboxylase family protein	Antioxidant_Proteins	JPJNGCJG_00458
EL194_RS02475		Literature	ERH_1311	518857	519735	NAD(P)/FAD-dependent oxidoreductase	Antioxidant_Proteins	JPJNGCJG_00491
EL194_RS02660		Literature	ERH_1258	554970	558272	hypothetical protein	Surface_Proteins	JPJNGCJG_00530
EL194_RS02875		Literature	ERH_1214	597152	597958	alpha/beta hydrolase	Phospholipase	JPJNGCJG_00573
EL194_RS02895		Literature	ERH_1210	600985	604044	polysaccharide lyase 8 family protein	Surface_Proteins	JPJNGCJG_00577
EL194_RS03290		Literature	ERH_1139	663735	665903	5'-nucleotidase C-terminal domain-containing protein	Surface_Proteins	JPJNGCJG_00655
EL194_RS03710		Literature	ERH_1065	743550	744161	superoxide dismutase	Antioxidant_Proteins	JPJNGCJG_00741
EL194_RS03840		Literature	ERH_0083	782091	782684	alpha/beta hydrolase	Phospholipase	JPJNGCJG_00767
EL194_RS03895	spaA	Literature	ERH_0094	793538	795418	surface protective antigen adhesin SpaA	Surface_Proteins	JPJNGCJG_00778
EL194_RS04160		Literature	ERH_0148	854077	854904	alpha/beta hydrolase	Phospholipase	JPJNGCJG_00830
EL194_RS04170		Literature	ERH_0150	855888	859004	polysaccharide lyase family 8 super-sandwich domain-containing protein	Surface_Proteins	JPJNGCJG_00832
EL194_RS04225		Literature	ERH_0161	869080	872604	LPXTG cell wall anchor domain-containing protein	Surface_Proteins	JPJNGCJG_00843
EL194_RS04230	tpx	Literature	ERH_0162	872653	873141	thiol peroxidase	Antioxidant_Proteins	JPJNGCJG_00844
EL194_RS04290		Literature	ERH_0175	887183	887848	peroxiredoxin	Antioxidant_Proteins	JPJNGCJG_00856
EL194_RS04465		Literature	ERH_0201	910531	913632	InlB B-repeat-containing protein	Surface_Proteins	JPJNGCJG_00892
EL194_RS04565		Literature	ERH_0221	932974	935073	family 16 glycosylhydrolase	Surface_Proteins	JPJNGCJG_00912
EL194_RS04830		Literature	ERH_0278	993650	995548	LPXTG cell wall anchor domain-containing protein	Surface_Proteins	JPJNGCJG_00965
EL194_RS04930		Literature	ERH_0299	1012095	1015748	exo-alpha-sialidase	Surface_Proteins	JPJNGCJG_00986
EL194_RS05090	cls	Literature	ERH_0333	1044070	1045596	cardiolipin synthase	Phospholipase	JPJNGCJG_01017
EL194_RS05095		Literature	ERH_0334	1045604	1046458	patatin family protein	Phospholipase	JPJNGCJG_01018
EL194_RS05190		Literature	ERH_0347	1061711	1062313	alpha/beta hydrolase	Phospholipase	JPJNGCJG_01037
EL194_RS05235		Literature	ERH_0356	1071541	1071795	glutaredoxin family protein	Antioxidant_Proteins	JPJNGCJG_01046
EL194_RS05330	trxA	Literature	ERH_0375	1088298	1088609	thioredoxin	Antioxidant_Proteins	JPJNGCJG_01065
EL194_RS05390		Literature	ERH_0388	1097427	1098173	phospholipase D-like domain-containing protein	Phospholipase	JPJNGCJG_01077
EL194_RS05495		Literature	ERH_0407	1116347	1119613	glucosaminidase domain-containing protein	Surface_Proteins	JPJNGCJG_01098
EL194_RS05800		Literature	ERH_0467	1190375	1191703	hemolysin family protein	Hemolysins	JPJNGCJG_01159
EL194_RS06265		Literature	ERH_0561	1279532	1284202	endo-beta-N-acetylglucosaminidase	Surface_Proteins	JPJNGCJG_01252
EL194_RS06485	trhA	Literature	ERH_0649	1322612	1323271	PAQR family membrane homeostasis protein TrhA	Hemolysins	JPJNGCJG_01296
EL194_RS06585		Literature	ERH_0668	1345853	1351831	Cna B-type domain-containing protein	Surface_Proteins	JPJNGCJG_01315
EL194_RS06590		Literature	ERH_0669	1352068	1354476	Cna B-type domain-containing protein	Surface_Proteins	JPJNGCJG_01316
EL194_RS06895		Literature	ERH_0728	1410850	1412382	leucine-rich repeat domain-containing protein	Surface_Proteins	JPJNGCJG_01377
EL194_RS07050		Literature	ERH_0761	1447897	1449120	WD40/YVTN/BNR-like repeat-containing protein	Extracellular_Enzymes	JPJNGCJG_01409
EL194_RS08710		Literature	ERH_0768	1458008	1459828	N-acetylmuramoyl-L-alanine amidase family protein	Surface_Proteins	JPJNGCJG_01416
EL194_RS07130		Literature	ERH_0777	1467174	1468970	C69 family dipeptidase	Surface_Proteins	JPJNGCJG_01425
EL194_RS08385		Literature	ERH_1034	1735234	1736856	NFACT family protein	Extracellular_Enzymes	JPJNGCJG_01680

### Sheet: B - Genes Differential Coverage
Gene ID	Gene Name	Source	In Text	Start	End	Product	Category	INFO
EL194_RS01730	Wcaj	Coverage Difference	NCTC8163_00347	347330	347954	sugar transferase	Covered Ancient / Missing Modern	Putative colanic biosynthesis UDP-glucose lipid carrier transferase
EL194_RS01735	DAPDC	Coverage Difference	NCTC8163_00348	347953	349162	Uncharacterised protein	Covered Ancient / Missing Modern	Diaminopimelate decarboxylase
EL194_RS01740	RmlB	Coverage Difference	NCTC8163_00349	349148	350162	NAD-dependent epimerase/dehydratase family protein	Covered Ancient / Missing Modern	dTDP-glucose 4,6-dehydratase
EL194_RS04735		Coverage Difference	NCTC8163_00957	971768	972025	Uncharacterised protein	Covered Ancient / Missing Modern	Helix-turn-helix domain; pfam13518
EL194_RS04740		Coverage Difference	NCTC8163_00958	972138	972515	Integrase core domain	Covered Ancient / Missing Modern	IS3 family transposase; NF033516
EL194_RS04745	InlJ	Coverage Difference	NCTC8163_00959	972907	976063	MucBP domain-containing protein	Covered Ancient / Missing Modern	Internalin-J precursor
EL194_RS04750		Coverage Difference	NCTC8163_00960	976183	976621	hypothetical protein	Covered Ancient / Missing Modern	Uncharacterised protein
EL194_RS04755		Coverage Difference	NCTC8163_00961	976689	977759	Uncharacterized protein conserved in bacteria	Covered Ancient / Missing Modern	Exonuclease-Endonuclease-Phosphatase (EEP) and metal binding domains.
EL194_RS02590		Coverage Difference	NCTC8163_00962	541590	542057	Acetyltransferase	Covered Ancient / Missing Modern	Acetyltransferase (GNAT) domain;
EL194_RS02600		Coverage Difference	NCTC8163_00524	543901	544239	MazG-like family	Covered Ancient / Missing Modern	MazG-like family
EL194_RS02605	Mrr	Coverage Difference	NCTC8163_00525	544537	546195	EcoKMrr	Covered Ancient / Missing Modern	Restriction endonuclease Mrr [Defense mechanisms]
EL194_RS02610		Coverage Difference	NCTC8163_00526	546356	546592	Uncharacterised protein	Covered Ancient / Missing Modern	Uncharacterised protein
EL194_RS04755		Coverage Difference	NCTC8163_00961	976688	977759	endonuclease/exonuclease/phosphatase family protein	Covered Ancient / Missing Modern	Uncharacterized protein conserved in bacteria
EL194_RS06810		Coverage Difference	NCTC8163_01378	1397760	1398188	Uncharacterised protein	Covered Ancient / Missing Modern	Uncharacterised protein
EL194_RS02545		Coverage Difference	NCTC8163_00511	533734	533950	hypothetical protein	Covered Modern / Missing - Truncated Ancient	Uncharacterised protein
EL194_RS08565		Coverage Difference	NCTC8163_00946	962910	963083	Uncharacterised protein	Covered Modern / Missing - Truncated Ancient	Uncharacterised protein
EL194_RS08560	Tra5	Coverage Difference	NCTC8163_00977	995742	996380	Integrase core domain	Covered Modern / Missing - Truncated Ancient	Transposase InsO and inactivated derivatives
EL194_RS08565		Coverage Difference	NCTC8163_00978	996428	996643	Uncharacterised protein	Covered Modern / Missing - Truncated Ancient	Uncharacterised protein
EL194_RS08570		Coverage Difference	NCTC8163_00979	996618	996792	Uncharacterised protein	Covered Modern / Missing - Truncated Ancient	Uncharacterised protein
EL194_RS06685		Coverage Difference	NCTC8163_01353	1370017	1371304	hypothetical protein	Covered Modern / Missing - Truncated Ancient	Uncharacterised protein
EL194_RS06690		Coverage Difference	NCTC8163_01354	1371305	1372406	ABC transporter permease subunit	Covered Modern / Missing - Truncated Ancient	ABC-type transport system involved in multi-copper enzyme maturation, permease component
EL194_RS06695	DrrA	Coverage Difference	NCTC8163_01355	1372398	1373253	ABC transporter ATP-binding protein	Covered Modern / Missing - Truncated Ancient	Daunorubicin/doxorubicin resistance ATP-binding protein DrrA
EL194_RS06700	YkoD	Coverage Difference	NCTC8163_01356	1373254	1374832	ABC transporter ATP-binding protein/permease	Covered Modern / Missing - Truncated Ancient	Putative HMP/thiamine import ATP-binding protein YkoD
EL194_RS06705		Coverage Difference	NCTC8163_01357	1374884	1375073	hypothetical protein	Covered Modern / Missing - Truncated Ancient	Uncharacterised protein
EL194_RS06710		Coverage Difference	NCTC8163_01358	1375065	1375335	hypothetical protein	Covered Modern / Missing - Truncated Ancient	Uncharacterised protein
EL194_RS06750		Coverage Difference	NCTC8163_01366	1383213	1383537	IS3 family transposase	Covered Modern / Missing - Truncated Ancient	Uncharacterised protein
EL194_RS06760		Coverage Difference	NCTC8163_01368	1388145	1390305	bacteriocin-associated integral membrane family protein	Covered Modern / Missing - Truncated Ancient	Uncharacterized protein conserved in bacteria
EL194_RS06765	macB	Coverage Difference	NCTC8163_01369	1390305	1390923	ATP-binding cassette domain-containing protein	Covered Modern / Missing - Truncated Ancient	Macrolide export ATP-binding/permease protein MacB
EL194_RS07440		Coverage Difference	NCTC8163_01508	1537273	1538212	IS30-like element ISErh4 family transposase	Covered Modern / Missing - Truncated Ancient	Transposase and inactivated derivatives, IS30 family
EL194_RS01700		Coverage Difference	NCTC8163_00341	339832	340149	hypothetical_protein	Covered Modern / Missing - Truncated Ancient	Uncharacterised protein
EL194_RS02950	mnmC	Coverage Difference	NCTC8163_00594	614831	615859	NAD(P)/FAD-dependent_oxidoreductase	Covered Modern / Missing - Truncated Ancient	bifunctional tRNA (mnm(5)s(2)U34)-methyltransferase/FAD-dependent cmnm(5)s(2)U34 oxidoreductase
EL194_RS05405		Coverage Difference	NCTC8163_01093	1099250	1099966	B3/4_domain-containing_protein	Covered Modern / Missing - Truncated Ancient	B3/4 domain
EL194_RS06795	FbpC	Coverage Difference	NCTC8163_01375	1394895	1395530	ATP-binding_cassette_domain-containing_protein	Covered Modern / Missing - Truncated Ancient	Fe(3+) ions import ATP-binding protein FbpC
EL194_RS06815		Coverage Difference	NCTC8163_01379	1398197	1399075	hypothetical_protein	Covered Modern / Missing - Truncated Ancient	Uncharacterised protein
